# CHD-associated enhancers shape human cardiomyocyte lineage commitment

**DOI:** 10.1101/2022.04.07.487515

**Authors:** Daniel A. Armendariz, Sean C. Goetsch, Anjana Sundarrajan, Sushama Sivakumar, Yihan Wang, Shiqi Xie, Nikhil Munshi, Gary C. Hon

**Author notes:** These authors contributed equally (Daniel A. Armendariz, Sean C. Goetsch).

## Abstract

Enhancers orchestrate gene expression programs that drive multicellular development and lineage commitment. Thus, genetic variants at enhancers are thought to contribute to developmental diseases by altering cell fate commitment. However, while many variant-containing enhancers have been identified, studies to endogenously test the impact of these enhancers on lineage commitment have been lacking. We perform a single-cell CRISPRi screen to assess the endogenous roles of 25 enhancers and putative cardiac target genes implicated in genetic studies of congenital heart defects (CHD). We identify 16 enhancers whose repression leads to deficient differentiation of human cardiomyocytes (CMs). A focused CRISPRi validation screen shows that repression of TBX5 enhancers delays the transcriptional switch from mid- to late-stage CM states. Endogenous genetic deletions of two TBX5 enhancers phenocopy epigenetic perturbations. Together, these results identify critical enhancers of cardiac development and suggest that misregulation of these enhancers could contribute to cardiac defects in human patients.

**HIGHLIGHTS:**

- Single-cell enhancer perturbation screens during human cardiomyocyte differentiation.
- Perturbation of CHD-linked enhancers/genes causes deficient CM differentiation.
- Repression or knockout of TBX5 enhancers delays transition from mid to late CM states.
- Deficient differentiation coincides with reduced expression of known cardiac genes.
