## Supplementary material for "CHD-associated enhancers shape human cardiomyocyte lineage commitment": Table S2

### Sheet: Sheet1
Internal ID	Sample	Processed File	Read Count	Cell Num	# singlets	Median UMI	Median Genes
DAA189	10x 3' scRNA-seq library from hESC derived D8 CMs containing sgRNA targeting validation enhancers (6 TBX5 Enhancers)	Validation SC DF	66518319	11422	10849	2110	1136
DAA190	10x 3' scRNA-seqlibrary from hESC derived D8 CMs containing sgRNA targeting validation enhancers (6 TBX5 Enhancers)	Validation SC DF	57663484	11264	10701	1824	1020
DAA197	sgRNA Library amplified from DAA189	Focused SG DF	14180609
DAA198	sgRNA Library amplified from DAA190	Focused SG DF	12894345
DAA243	10x 3' scRNA -seq library from hESC derived D8 CMs containing sgRNA targeting large screen (25 enhancers 18 promoters)	Large SC DF	291345058	35221	21101	2799	1323
DAA244	10x 3' scRNA -seq library from hESC derived D8 CMs containing sgRNA targeting large screen (25 enhancers 18 promoters)	Large SC DF	284552938	36691	19222	2613	1266
DAA245	10x 3' scRNA -seq library from hESC derived D8 CMs containing sgRNA targeting large screen (25 enhancers 18 promoters)	Large SC DF	410746980	37458	21518	3766	1645
DAA246	10x 3' scRNA -seq library from hESC derived D8 CMs containing sgRNA targeting large screen (25 enhancers 18 promoters)	Large SC DF	254505011	35711	20490	2483	1206
DAA247	10x 3' scRNA -seq library from hESC derived D8 CMs containing sgRNA targeting large screen (25 enhancers 18 promoters)	Large SC DF	224713867	33873	16997	2083	1066
DAA248	10x 3' scRNA -seq library from hESC derived D8 CMs containing sgRNA targeting large screen (25 enhancers 18 promoters)	Large SC DF	266890956	33897	19370	2647	1271
DAA249	10x 3' scRNA -seq library from hESC derived D8 CMs containing sgRNA targeting large screen (25 enhancers 18 promoters)	Large SC DF	281968860	37280	17106	2401	1183
DAA250	10x 3' scRNA -seq library from hESC derived D8 CMs containing sgRNA targeting large screen (25 enhancers 18 promoters)	Large SC DF	238274720	36050	20655	2286	1133
DAA251	Cell hashing antibody library amplified from DAA243		33907604			439
DAA252	Cell hashing antibody library amplified from DAA244		35336276			398
DAA253	Cell hashing antibody library amplified from DAA245		37152628			361
DAA254	Cell hashing antibody library amplified from DAA246		43393072			498
DAA255	Cell hashing antibody library amplified from DAA247		42834276			485
DAA256	Cell hashing antibody library amplified from DAA248		42879044			421
DAA257	Cell hashing antibody library amplified from DAA249		24807376			287
DAA258	Cell hashing antibody library amplified from DAA250		27034184			317
DAA259	sgRNAlibrary amplified from DAA243	Large SG DF	8406853			12
DAA260	sgRNAlibrary amplified from DAA244	Large SG DF	5798850			11
DAA261	sgRNAlibrary amplified from DAA245	Large SG DF	14448333			15
DAA262	sgRNAlibrary amplified from DAA246	Large SG DF	19208195			17
DAA263	sgRNAlibrary amplified from DAA247	Large SG DF	5916795			11
DAA264	sgRNAlibrary amplified from DAA248	Large SG DF	10652795			12
DAA265	sgRNAlibrary amplified from DAA249	Large SG DF	7451919			11
DAA266	sgRNAlibrary amplified from DAA250	Large SG DF	11447537			14
DAA267	10x 3' scRNA-seq library from hESC derived D8 CMs with either TBX5 PROM1, TBX5 ENH3, or TBX5 ENH5 KO as well as control)	KO SC DF	270538230	19424	13207	4225	1816
DAA269	10x 3' scRNA-seq library from hESC derived D8 CMs with either TBX5 PROM1, TBX5 ENH3, or TBX5 ENH5 KO as well as control)	KO SC DF	218170520	18471	11537	3538	1585
DAA268	10x CellPlex library amplified from DAA267		47711778			842
DAA270	10x CellPlex library amplified from DAA269		42244925			685
DAA243	DAA243 Targeted Amplification	TA_ALL_SCDF	5958242			26	9
DAA244	DAA244 Targeted Amplification	TA_ALL_SCDF	5742321			24	9
DAA245	DAA245 Targeted Amplification	TA_ALL_SCDF	6165571			29	10
DAA246	DAA246 Targeted Amplification	TA_ALL_SCDF	5175894			23	9
DAA247	DAA247 Targeted Amplification	TA_ALL_SCDF	5356610			21	9
DAA248	DAA248 Targeted Amplification	TA_ALL_SCDF	5543031			24	9
DAA249	DAA249 Targeted Amplification	TA_ALL_SCDF	5230868			19	8
DAA250	DAA250 Targeted Amplification	TA_ALL_SCDF	4985786			23	9
DAA339	10x 3' scRNA-seq of Updated TBX5 KO hESC D8 CMs	KO_UPDATED_SCDF	703437430	29014	16451	8108	2795
DAA340	10x 3' scRNA-seq of Updated TBX5 KO hESC D8 CMs	KO_UPDATED_SCDF	852632062	25855	14916	8108	2795
DAA341	DAA339 CellPlex		149000000
DAA342	DAA340 CellPlex		136000000
