## Supplementary material for "CHD-associated enhancers shape human cardiomyocyte lineage commitment": Table S3

### Sheet: Initial_All
Neuronal_genes	Neuronal_pvals	Cardiomyocte_genes	Cardiomyocte_pvals	Mesoderm_genes	Mesoderm_pvals	Epithelial_genes	Epithelial_pvals	Neuronal-2_genes	Neuronal-2_pvals	Cardiac_Fibroblast_genes	Cardiac_Fibroblast_pvals	Endoderm_genes	Endoderm_pvals
NR2F1	0	MYL7	0	FTL	0	LY6E	0	CRABP1	0	MT-CO2	0	APOA2	0
SFRP2	0	MYL4	0	S100A11	0	KRT18	0	DLK1	0	NEAT1	0	TTR	0
CRABP1	0	TTN	0	TMSB10	0	KRT19	0	RPS2	0	MT-ATP6	0	APOE	0
RPS8	0	TNNI1	0	VIM	0	S100A11	0	RPS23	0	FN1	0	FN1	0
PRTG	0	TNNT2	0	CALD1	0	KRT8	0	RPS27	0	MT-CO3	0	FTL	0
RPL39	0	MYH6	0	TMSB4X	0	RPS2	0	PTN	0	MT-CO1	0	KRT19	0
RPS24	0	TPM1	0	TAGLN	0	GPC3	0	SIX3	0	MT-CYB	0	VTN	0
RPL6	0	ACTC1	0	IGFBP7	0	RPS18	0	RPL37A	0	COL3A1	0	SERPINA1	0
NAP1L1	0	TNNC1	0	COL1A1	0	RPL15	0	RPSA	0	MT-RNR2	0	EPCAM	0
WLS	0	CTD-2545M3.8	0	ACTB	0	HAPLN1	0	RPS15A	0	MT-ND4	0	APOC1	0
MAP1B	0	SMPX	0	ANXA1	0	CTSV	0	HMGA1	0	COL1A1	0	TMSB10	0
MARCKS	0	EMC10	0	SPARC	0	RPS19	0	RPL13A	0	FLNA	0	APOA1	0
METRN	0	MYL3	0	ANXA2	0	RPS6	0	RPL11	0	COL1A2	0	FTH1	0
RPS13	0	VCAN	0	GSTP1	0	EPCAM	0	RPS28	0	MT-ND3	0	GPC3	0
HNRNPA1	0	NEBL	0	S100A10	0	RPL37	0	EEF1A1	0	MT-RNR1	0	AFP	0
RPS11	0	MT-RNR2	0	COL3A1	0	RPSA	0	RPL23	0	COL18A1	0	CD24	0
RPS6	0	NEXN	0	KRT8	0	WFDC2	0	RPS6	0	HAPLN1	0	CST3	5.36896e-297
RPS15	0	ANKRD1	0	PFN1	0	RPS3	0	RPS3	0	CALD1	0	APOB	2.80666e-278
RPS27	0	MT-RNR1	0	FN1	0	RPL12	0	RPLP1	0	ITGAV	0	S100A10	9.93524e-275
RPL37	0	MT-ND4	0	ITGB1	0	RPL37A	0	RPL24	0	SLIT3	0	BEX1	1.76629e-273
EEF1A1	0	MYL9	0	KRT18	0	RPL41	0	RPL13	0	MALAT1	7.54110091358113e-310	APOM	1.21064e-236
RPS4X	0	ACTN2	0	CD63	0	RPS27A	0	RPS4X	0	COL4A1	0	FLRT3	5.07926e-229
RPS12	0	HSPB1	0	TIMP1	0	CLDN6	0	HNRNPA1	0	SPARC	1.75555e-279	ODC1	1.68835e-221
RPL18A	0	FILIP1	0	ACTA2	0	RPL13	0	RPL41	0	MT-ND5	1.5768e-273	SOX4	4.20606e-214
TUBA1A	0	ENO3	0	PRSS23	0	RPS12	0	RPS19	0	PCDH7	1.59482e-271	NEAT1	1.68177e-212
RPLP0	0	MYL6	0	EMP3	0	RPL8	0	RPS12	0	CCDC80	4.14601e-255	CD63	1.10099e-210
RPL5	0	SLC8A1	0	TAGLN2	0	PTMA	0	RPL15	0	MYH10	1.53688e-239	SPINT2	6.86953e-209
RPL30	0	NPPA	0	IFITM3	0	RPL11	0	RPL37	0	MT-ND1	1.08011e-236	CLDN7	6.06407e-204
PTMA	0	NKX2-5	0	SERF2	0	RPL18A	0	RPL18A	0	COL4A2	3.12679e-222	S100A13	7.54361e-199
RPS19	0	MYOCD	0	COL1A2	0	SLC2A3	0	RPL30	0	MACF1	1.03894e-221	CLU	5.33161e-198
IGFBP2	0	ATP5G3	0	ARPC2	0	RPL26	0	RPL34	0	COL6A2	1.15543e-210	DLK1	6.25927e-192
RPS29	0	SLC25A4	0	SH3BGRL3	0	HMGN1	0	CDH6	0	RP5-857K21.10	5.24685e-206	ANXA2	1.9582e-187
PTN	0	PPP1R12B	0	TPM1	0	RPL7A	0	RPS3A	0	NRP2	7.92214e-190	GSTA2	4.7961e-187
RPLP1	0	PLN	0	MYL6	0	SPINT2	0	RPS14	0	COL5A1	1.21782e-186	FGB	2.13169e-182
RPS15A	0	PDLIM5	0	CLIC1	0	RPL35	0	RPS13	0	MT-ND2	2.51997e-185	GSTO1	1.19845e-177
HMGN2	0	ATP5J	0	PPIB	0	RPL29	0	RPL12	0	SPTBN1	1.68775e-180	SPATS2L	4.8302e-177
MARCKSL1	0	MT-CO1	0	TPM4	0	RPS3A	0	RPL26	0	ITGB1	1.1707e-169	ENPP1	6.4138e-176
TUBA1B	0	ATP5B	0	DSTN	0	PERP	0	RPS9	0	ACTN1	2.49935e-168	SAT1	1.17416e-163
RPL13	0	MALAT1	0	MYL12B	0	RPL10A	0	RPS18	0	IGFBP7	2.79275e-168	CDKN1C	1.90358e-162
NR2F2	0	LDB3	0	MYL9	0	RPLP1	0	ZFHX4	0	TFPI	2.42449e-165	S100A14	1.15948e-152
RPL21	0	FBN2	0	MYL12A	0	RPS14	0	RPL18	0	HSP90B1	4.90378e-143	RBP4	9.36554e-147
RPS3A	0	MT-ATP6	0	FBLN1	0	RPS29	0	RPL10A	0	CGNL1	5.13195e-142	CKB	2.02873e-141
RPSA	0	SEPW1	0	B2M	0	ACTG1	0	GREM1	0	LPP	2.32119e-125	ORM1	7.69984e-141
RPS14	0	SVIL	0	CCDC80	0	RPL23	0	RPLP0	0	HSPG2	3.37831e-124	NQO1	4.47289e-139
RPL32	0	HACD1	0	FTH1	0	RACK1	0	RPS7	0	BC_H3	3.94509e-120	VCAN	1.05221e-135
RPS23	0	COX5A	0	ITGAV	0	IGFBP5	0	CNTNAP2	0	VIM	3.18419e-117	TUBA1C	3.49524e-131
RPL10	0	COX5B	0	NEAT1	0	RPS27	0	RPS16	0	KDR	2.87446e-116	LY6E	2.30257e-129
RPS3	0	CHCHD10	0	CSRP2	0	RPL34	0	RPL21	0	RAMP2	1.13841e-113	SQSTM1	2.80004e-129
RPL13A	0	RHOBTB3	0	RHOC	0	STOM	0	SOX2	0	MMP2	3.89505e-112	IGFBP3	3.53455e-129
RPL23	0	COX7B	0	CD99	0	COL2A1	0	RPL6	0	VCP	2.82107e-111	SPINT1	3.24073e-128
VIM	0	MT-ND5	0	ANXA5	0	RPL14	0	RPS29	0	CDK6	1.2468e-110	AK4	3.70134e-128
RPL18	0	CKM	0	BAMBI	0	ACTB	0	RPL7A	0	VCAN	1.2404e-108	PCBD1	5.9552e-128
RPL41	0	MDH1	0	PLS3	0	TMSB10	0	RPL35A	0	BC_H6	1.30562e-107	PRDX4	3.28842e-127
NACA	0	SYNPO2L	0	LGALS1	0	RPS15A	0	RACK1	0	PXDN	2.69585e-105	AHSG	1.49942e-125
RPS25	0	SORBS2	0	ACTN1	0	STMN1	0	RPL29	0	ECE1	9.69589e-105	TXN	2.13604e-125
RPL3	0	MT-ND3	0	TPM2	0	RPS10	0	RPL27A	0	FSCN1	3.0792e-102	S100A11	4.49275e-125
ATP5G2	0	HSPB7	0	HTRA1	0	RPL21	0	RPL5	0	COL5A2	8.66449e-101	ACTG1	8.42697e-124
RPL34	0	ATP2A2	0	S100A13	0	RPS7	0	RPL3	0	FBLN1	8.75361e-101	SPINK1	2.85319e-123
HMGA1	0	MT-ND1	0	COL4A1	0	RPL36	0	ZIC2	0	RRBP1	7.8209e-98	RHOC	2.40284e-122
RPS28	0	NDUFA4	0	CALU	0	RPL32	0	RPL32	0	ACTN4	4.24387e-96	KDELR2	3.18601e-122
RPL19	0	MGST3	0	HSPB1	0	RPLP0	0	RPL39	0	PLVAP	5.43417e-96	MYL12B	6.85767e-120
RPL11	0	DGKI	0	HAPLN1	0	HNRNPA1	0	RPL19	0	FLNC	1.35258e-90	FAM107B	1.29765e-118
SOX2	0	COX6B1	0	TXN	0	RPL31	0	RPS20	0	COL6A1	3.0757e-89	PRDX1	2.61388e-116
SET	0	TRIM55	0	OST4	0	RPS16	0	RPL10	0	SERPINE2	3.23524e-87	LGALS2	4.51613e-116
RPL35A	0	TRDN	0	CFL1	0	CPE	0	RPS11	0	EGFL7	2.2913e-85	KLF6	5.832e-116
RPL36	0	TSC22D1	0	2022-09-07	0	RPS9	0	RPS8	0	H19	2.81766e-85	CGN	2.21495e-114
NASP	0	CYCS	0	SERPINE2	0	RPL35A	0	SPRY1	0	ACTA2	2.77197e-84	C12orf75	3.28e-114
RPL7A	0	LAPTM4B	0	APOE	0	HMGA1	0	RPL14	0	APOE	3.54826e-82	ACTB	7.44728e-113
HMGB1	0	COX6C	0	MAGED2	0	LIN28A	0	LIN28A	0	FLT1	8.84567e-82	SEC61B	1.41358e-112
TTYH1	0	ACTA2	0	H19	0	MGST1	0	RPL9	0	PTRF	2.4327e-77	BTG2	1.19688e-111
RPL10A	0	COX7C	0	ACTG1	0	RPL27A	0	RPS25	0	S100A11	6.80841e-77	EIF1	1.44404e-108
RPS9	0	ATP5A1	0	NQO1	0	RPS21	0	RPS27A	0	MICAL2	4.314e-75	IL32	4.9421e-108
RPS21	0	MEF2C	0	COL4A2	0	RPS28	0	RPS5	0	MYH9	1.03626e-74	CLDN6	1.86713e-106
RPS5	0	MYOM1	0	TUBA1A	0	PKDCC	0	RPS21	0	TNC	1.11631e-74	GSTP1	2.95084e-106
RPS20	0	MT-CO3	0	SEC61G	0	RPS23	0	RPL7	0	GRN	3.01123e-74	ATOX1	4.22636e-104
RPS7	0	PDK1	0	BASP1	0	EEF1A1	0	RPL31	0	FBN1	3.44547e-73	OCIAD2	8.91383e-104
RPS16	0	CRYAB	0	CALR	0	RPL13A	0	GPC3	0	LIFR	1.8348e-72	FOXA2	9.59004e-104
ID2	0	TNNI3	0	COL6A2	0	FAM84B	0	PABPC1	0	BC_H2	7.23121e-72	S100A16	3.8812e-103
H2AFZ	0	COX6A1	0	CAP1	0	HMGB1	0	SFRP2	0	BC_H7	8.66121e-71	APOC3	6.28176e-102
TUBB2B	0	SRP14	0	EIF1	0	RPL18	0	NACA	0	SERPINH1	8.02786e-70	LGALS3	3.96216e-101
RPL22	0	SPTBN1	0	SERPINH1	0	RPS5	0	CRABP2	0	SMAD6	1.51834e-69	HHEX	4.59453e-101
RPL31	0	NES	0	RABAC1	0	RPL10	0	RPL22	0	MT-ND6	1.66981e-69	FLRT2	1.07614e-100
ID3	0	MYBPC3	0	CST3	0	DMKN	0	GAS5	0	GNG11	2.97518e-67	ACAA1	8.27473e-100
RPL37A	0	TPM2	0	CD81	0	RPS4X	0	TLE4	0	FSTL1	2.25738e-63	GAMT	1.07917e-99
CENPV	0	CSRP3	0	RRBP1	0	RPL9	0	TPBG	0	KCNQ1OT1	3.78868e-63	MGST2	1.26676e-97
FZD3	0	CMYA5	0	TUBB6	0	RPL28	0	BST2	0	SYNPO	4.262e-63	ANXA5	1.92175e-96
RPL26	0	ATP1A1	0	ITM2C	0	DSP	0	RPL4	0	LAMB1	2.66557e-61	PPIB	1.37706e-94
RPS18	0	PALLD	0	ACTC1	0	SOX4	0	ID1	0	EDN1	1.2263e-60	CTSB	1.8095e-94
DEK	0	MT-ND2	0	MMP2	0	RPLP2	0	NPM1	0	RUNX1T1	1.40954e-60	DMKN	6.03813e-93
RACK1	0	PFKP	0	KDELR2	0	NPM1	0	MAF	0	BC_H8	4.829e-60	PLK2	2.62449e-92
ACTG1	0	CRIP2	0	TCEAL9	0	RPS8	0	RPS15	0	DOK4	2.33388e-59	F10	2.38161e-91
RPS27A	0	CAP2	0	SEC61B	0	RPS25	0	RPL36	0	ITGA5	2.09845e-56	FGA	2.56328e-91
NUCKS1	0	NREP	0	EVA1B	0	MIR205HG	0	EEF1B2	0	IGFBP4	2.38115e-56	CAMK2N1	5.46159e-91
DPYSL2	0	ATP5D	0	POMP	0	RPL30	0	RPS10	0	HTRA1	1.20671e-55	MPC2	7.08898e-91
TUBB	0	ATP5G1	0	PRDX1	0	RPL22	0	EEF2	0	BC_H1	7.64268e-55	CLIC1	3.87063e-90
RPL23A	0	MAP3K20	0	C4orf48	0	CENPW	0	NR6A1	0	BC_H5	1.04471e-54	PTP4A1	4.23826e-89
RPS2	0	NDUFS6	0	FSCN1	0	PHGDH	0	SEMA6A	0	CLTC	1.05533e-54	SEC61G	2.90526e-88
RPL29	0	UGP2	0	CYTOR	0	FREM2	0	LHX2	0	ADGRG6	1.61358e-54	MYL12A	5.5182e-88
RPLP2	0	UNC45B	0	ARPC3	0	ANXA3	0	LRRC75A-AS1	0	HSPB1	6.41936e-54	TXNDC17	8.53129e-88
RPL14	0	ATP5I	0	PSMA7	0	RPL7	0	RPL8	0	TGFB1	1.84134e-53	PRR13	3.15687e-87

### Sheet: Initial_CM
Late_CM_genes	Late_CM_pvals	Mid_CM_genes	Mid_CM_pvals	Progenitor_genes	Progenitor_pvals	Early_CM_genes	Early_CM_pvals
NR2F1	0	MYL7	0	FTL	0	LY6E	0
SFRP2	0	MYL4	0	S100A11	0	KRT18	0
CRABP1	0	TTN	0	TMSB10	0	KRT19	0
RPS8	0	TNNI1	0	VIM	0	S100A11	0
PRTG	0	TNNT2	0	CALD1	0	KRT8	0
RPL39	0	MYH6	0	TMSB4X	0	RPS2	0
RPS24	0	TPM1	0	TAGLN	0	GPC3	0
RPL6	0	ACTC1	0	IGFBP7	0	RPS18	0
NAP1L1	0	TNNC1	0	COL1A1	0	RPL15	0
WLS	0	CTD-2545M3.8	0	ACTB	0	HAPLN1	0
MARCKS	0	SMPX	0	ANXA1	0	CTSV	0
MAP1B	0	EMC10	0	SPARC	0	RPS19	0
METRN	0	MYL3	0	ANXA2	0	RPS6	0
RPS13	0	VCAN	0	GSTP1	0	EPCAM	0
HNRNPA1	0	NEBL	0	S100A10	0	RPL37	0
RPS11	0	MT-RNR2	0	COL3A1	0	RPSA	0
RPS6	0	NEXN	0	KRT8	0	WFDC2	0
RPS15	0	ANKRD1	0	PFN1	0	RPS3	0
RPS27	0	MT-RNR1	0	FN1	0	RPL12	0
RPL37	0	MT-ND4	0	ITGB1	0	RPL37A	0
EEF1A1	0	MYL9	0	KRT18	0	RPL41	0
RPS4X	0	ACTN2	0	CD63	0	RPS27A	0
RPS12	0	HSPB1	0	TIMP1	0	CLDN6	0
RPL18A	0	FILIP1	0	ACTA2	0	RPL13	0
RPLP0	0	ENO3	0	PRSS23	0	RPL8	0
RPL5	0	MYL6	0	EMP3	0	RPS12	0
TUBA1A	0	SLC8A1	0	TAGLN2	0	PTMA	0
RPL30	0	NPPA	0	IFITM3	0	RPL11	0
PTMA	0	NKX2-5	0	SERF2	0	RPL18A	0
RPS19	0	MYOCD	0	COL1A2	0	SLC2A3	0
RPS29	0	ATP5G3	0	ARPC2	0	RPL26	0
PTN	0	SLC25A4	0	SH3BGRL3	0	HMGN1	0
IGFBP2	0	PPP1R12B	0	TPM1	0	RPL7A	0
RPLP1	0	PLN	0	MYL6	0	SPINT2	0
RPS15A	0	PDLIM5	0	CLIC1	0	RPL35	0
HMGN2	0	ATP5J	0	PPIB	0	RPL29	0
TUBA1B	0	MT-CO1	0	TPM4	0	RPS3A	0
RPL13	0	ATP5B	0	DSTN	0	PERP	0
NR2F2	0	MALAT1	0	MYL12B	0	RPL10A	0
MARCKSL1	0	LDB3	0	MYL9	0	RPLP1	0
RPL21	0	FBN2	0	MYL12A	0	RPS14	0
RPS3A	0	MT-ATP6	0	FBLN1	0	RPS29	0
RPS14	0	SEPW1	0	B2M	0	ACTG1	0
RPSA	0	SVIL	0	CCDC80	0	RPL23	0
RPL32	0	HACD1	0	FTH1	0	RACK1	0
RPS23	0	COX5A	0	ITGAV	0	IGFBP5	0
RPS3	0	COX5B	0	CSRP2	0	RPS27	0
RPL10	0	CHCHD10	0	NEAT1	0	RPL34	0
RPL13A	0	RHOBTB3	0	CD99	0	STOM	0
VIM	0	COX7B	0	RHOC	0	COL2A1	0
RPL23	0	MT-ND5	0	BAMBI	0	RPL14	0
RPL41	0	MDH1	0	ANXA5	0	ACTB	0
RPL18	0	CKM	0	PLS3	0	TMSB10	0
NACA	0	SYNPO2L	0	LGALS1	0	RPS15A	0
RPS25	0	SORBS2	0	ACTN1	0	RPS10	0
RPL3	0	MT-ND3	0	TPM2	0	RPL21	0
ATP5G2	0	HSPB7	0	HTRA1	0	RPS7	0
HMGA1	0	ATP2A2	0	S100A13	0	STMN1	0
RPL34	0	MT-ND1	0	COL4A1	0	RPL36	0
RPS28	0	NDUFA4	0	CALU	0	RPL32	0
RPL19	0	MGST3	0	HSPB1	0	RPLP0	0
RPL11	0	DGKI	0	HAPLN1	0	HNRNPA1	0
SOX2	0	COX6B1	0	TXN	0	RPL31	0
SET	0	TRIM55	0	OST4	0	RPS16	0
RPL35A	0	TRDN	0	CFL1	0	CPE	0
RPL36	0	TSC22D1	0	2022-09-07	0	RPS9	0
NASP	0	CYCS	0	APOE	0	HMGA1	0
RPL7A	0	LAPTM4B	0	SERPINE2	0	RPL35A	0
HMGB1	0	COX6C	0	MAGED2	0	MGST1	0
TTYH1	0	ACTA2	0	H19	0	LIN28A	0
RPL10A	0	COX7C	0	NQO1	0	RPL27A	0
RPS9	0	ATP5A1	0	ACTG1	0	RPS21	0
RPS21	0	MEF2C	0	COL4A2	0	RPS28	0
RPS5	0	MYOM1	0	TUBA1A	0	PKDCC	0
RPS7	0	MT-CO3	0	SEC61G	0	RPS23	0
RPS20	0	PDK1	0	CALR	0	RPL13A	0
RPS16	0	CRYAB	0	BASP1	0	EEF1A1	0
ID2	0	TNNI3	0	COL6A2	0	FAM84B	0
H2AFZ	0	COX6A1	0	CAP1	0	HMGB1	0
TUBB2B	0	SRP14	0	EIF1	0	RPL18	0
RPL22	0	SPTBN1	0	SERPINH1	0	RPS5	0
RPL31	0	NES	0	RABAC1	0	RPL10	0
ID3	0	MYBPC3	0	CST3	0	DMKN	0
RPL37A	0	TPM2	0	CD81	0	RPL28	0
CENPV	0	CSRP3	0	RRBP1	0	RPS4X	0
RPL26	0	CMYA5	0	TUBB6	0	RPL9	0
FZD3	0	ATP1A1	0	ITM2C	0	DSP	0
RPS18	0	PALLD	0	ACTC1	0	RPLP2	0
DEK	0	MT-ND2	0	MMP2	0	SOX4	0
RACK1	0	PFKP	0	KDELR2	0	NPM1	0
RPS27A	0	CRIP2	0	TCEAL9	0	RPS8	0
ACTG1	0	CAP2	0	SEC61B	0	RPS25	0
NUCKS1	0	NREP	0	EVA1B	0	MIR205HG	0
DPYSL2	0	ATP5D	0	POMP	0	RPL22	0
TUBB	0	MAP3K20	0	PRDX1	0	RPL30	0
RPL23A	0	ATP5G1	0	C4orf48	0	CENPW	0
RPS2	0	NDUFS6	0	FSCN1	0	PHGDH	0
RPL29	0	UGP2	0	CYTOR	0	FREM2	0
RPL14	0	ATP5I	0	ARPC3	0	ANXA3	0
RPLP2	0	UNC45B	0	PSMA7	0	RPL7	0

### Sheet: Focused_All
Neuronal_genes	Neuronal_pvals	Endoderm_genes	Endoderm_pvals	Cardiomyoctes_genes	Cardiomyoctes_pvals	Other_genes	Other_pvals
RPS6	0	TTR	0	MYL7	0	GNG11	2.18112e-203
RPS19	0	FN1	0	TNNI1	0	RAMP2	2.87325e-177
CRABP1	0	FTL	0	TPM1	0	ITM2B	1.21342e-149
RPLP1	0	APOE	0	ACTC1	0	TFPI	1.19042e-139
RPS8	0	CD24	0	TNNT2	0	TMSB10	4.95854e-125
RPS13	0	IGFBP3	0	MYL4	0	TFPI2	1.63316e-123
RPS11	0	SERPINA1	0	TTN	0	HAPLN1	1.93349e-122
RPL30	0	HHEX	0	MYH6	0	CRHBP	1.13212e-115
RPS23	0	APOA2	0	TNNC1	0	EGFL7	1.63481e-110
RPS12	0	GPC3	0	MYL6	0	CALM1	1.92592e-106
EEF1A1	0	EPCAM	0	SMPX	0	C8orf4	1.33036e-101
RPL18	0	KRT19	0	NEBL	0	TPT1	1.20791e-99
RPL13	0	SOX4	0	MYL9	0	IGFBP4	3.86779e-98
RPS18	0	ID1	0	VCAN	0	RDX	8.82093e-98
RPS5	0	TBX3	0	CTD-2545M3.8	0	KDR	2.6653e-95
RPL23	0	ATP2B1	0	EMC10	0	S100A11	1.99035e-83
RPL41	0	FGB	0	MT-RNR2	0	PRCP	8.29489e-83
RPS14	0	BAMBI	0	MT-ND4	0	FCN3	2.31252e-80
RPS3	0	CST3	0	MGST3	0	PLVAP	2.79594e-76
PRTG	0	APELA	0	MYL3	0	IFI16	1.73849e-74
RPL19	0	CKB	0	MT-CO1	0	CD81	1.86437e-70
RPS16	0	ALDH1A1	0	MT-ATP6	0	SNX3	2.66498e-70
RPS24	0	NPY	0	RHOBTB3	0	EMCN	2.02964e-66
RPS4X	0	NQO1	0	NEXN	0	MYL6	3.24583e-65
RPL32	0	SPTSSB	0	ATP5G3	0	CCDC85B	4.36533e-65
SFRP2	0	FTH1	0	HSPB1	0	IFITM3	3.20007e-64
RPL5	0	S100A10	0	ACTA2	0	ID1	4.70157e-62
RPS15A	0	PTP4A1	0	LAPTM4B	0	PDLIM1	5.20763e-62
RPL11	0	ODC1	0	NKX2-5	4.36e-308	SERF2	3.41499e-59
RPS25	0	AMBP	0	FILIP1	6.74309e-306	VAMP5	3.84918e-57
RPL37	0	TRIM24	0	ATP5J	3.32983e-302	LIMCH1	1.06147e-54
VIM	0	GSTP1	0	SLC8A1	5.36166e-301	LDB2	2.00006e-54
SFRP1	0	FLRT2	0	SVIL	1.41678e-292	SPTBN1	3.96977e-52
RPSA	0	VTN	0	MYOCD	1.02334e-280	HSPG2	2.4749e-51
RACK1	0	ROBO2	0	DOK4	3.13508e-277	SOST	4.25884e-51
RPS9	0	WFDC2	0	ANKRD1	8.68779e-277	BST2	4.5261e-50
RPS20	0	PRDX1	0	ACTN2	2.03836e-276	CDH5	1.66999e-47
RPL10A	0	PROX1	0	TSC22D1	5.42961e-274	FLT1	4.4526e-45
RPL37A	0	HSP90B1	0	SEPW1	4.48011e-268	ECSCR	1.2528e-44
NAP1L1	0	PPIB	0	SLC25A4	6.55508e-266	COL1A2	3.52977e-44
NACA	0	APOA1	0	HACD1	1.92875e-262	LMO2	1.79939e-43
SOX2	0	TMSB10	0	COX5B	1.42671e-255	GPX1	1.46618e-40
RPLP2	0	AFP	0	MT-CO3	2.2212e-253	COL4A1	2.84889e-40
RPL15	0	SPATS2L	0	CHCHD10	1.10658e-251	SH3BGRL3	1.18328e-39
RPL14	0	BASP1	0	PDK1	7.00731e-246	THY1	2.30912e-39
RPS21	0	MDK	0	MT-CYB	2.30499e-244	CLIC1	1.79034e-38
RPL12	0	COL4A6	0	DGKI	7.40383e-239	MYL12B	2.4156e-38
RPL35A	0	CNKSR2	0	COX7B	2.14066e-238	ETS1	2.47751e-37
ATP5G2	0	ANXA2	0	FBN2	1.64043e-234	GSTO1	5.15685e-37
RPLP0	0	FLRT3	0	MT-CO2	2.8965e-229	PFN1	6.8916e-36
RPL34	0	CD99	0	MT-RNR1	4.42853e-228	RAB13	1.46459e-35
HMGA1	0	PCDH17	0	MT-ND5	9.27131e-228	MGST3	4.84519e-35
RPS7	0	ACTB	0	ATP5B	1.28299e-213	RASGRP3	4.76065e-34
HNRNPA1	0	LY6E	0	PDLIM5	5.6984e-212	MYL12A	1.66717e-32
RPL31	0	GSTO1	0	KRT8	3.49344e-208	CFL1	2.00206e-32
RPL36	0	NUDT4	0	SORBS2	2.39108e-206	CD34	5.41905e-32
RPL8	0	PCBD1	0	2022-09-07	2.92432e-205	ARPC2	2.59391e-31
RPL39	0	TTC3	3.34899e-294	PCDH7	3.93825e-203	RPS27L	4.78259e-31
RPL13A	0	SPINT2	2.73194e-293	KRT18	9.12979e-202	SGK1	1.61754e-30
NPM1	0	HABP2	3.83514e-291	SPTBN1	3.27343e-201	ENG	3.43839e-30
RPL24	0	MT-CO2	6.86105e-290	HAS2	1.50684e-199	SERPINE2	4.15072e-30
RPL28	0	TPM3	2.54316e-277	CRYAB	4.283e-195	OST4	4.43134e-30
RPL10	0	AES	2.16759e-276	MDH1	9.13021e-189	GNAI2	8.4456e-30
RPS27A	0	ADGRG6	5.48209e-276	PLN	1.06074e-188	TCEAL9	1.25365e-29
RPS2	0	UTRN	2.27667e-270	TMEM14B	1.82383e-187	TIMP1	2.10751e-29
RPL27A	0	DSP	1.75212e-267	COX5A	1.13203e-186	CD63	3.27984e-29
RPS15	0	PRDX4	3.28942e-265	MT-ND3	1.05507e-179	GUK1	7.52604e-29
LRRC75A-AS1	0	NFE2L2	9.87099e-262	TMEM141	1.92031e-179	F2R	1.71145e-28
MAP1B	0	KDELR2	1.2186e-261	CKM	2.19377e-176	HSPB1	2.24296e-28
RPL7A	0	HSPA5	2.00902e-260	ENO3	2.57645e-171	SOX18	8.5352e-28
PTMA	0	JADE1	4.59093e-252	COX6B1	4.61639e-169	HLA-E	6.01502e-27
RPL22	0	FBLN1	2.92719e-250	DYNLT1	2.99936e-168	SOX17	6.96511e-27
H2AFZ	0	SRSF5	2.1884e-247	RP11-419I17.1	6.50829e-166	RGS5	1.76117e-26
UBA52	0	CALR	8.13921e-244	CYCS	5.35554e-164	OIT3	3.10632e-26
GAS5	0	PLK2	1.63382e-243	PPIC	2.14201e-163	HOPX	3.94896e-26
ARL4C	0	FOXP1	3.16251e-240	PALLD	9.04578e-162	NRP2	3.99246e-26
PABPC1	0	FOXA2	7.01498e-240	KCTD12	1.30135e-159	FSCN1	5.55166e-26
FAU	0	ONECUT1	4.715e-224	HSPB7	8.15165e-159	ESAM	7.80011e-26
SOX11	0	ID2	1.8508e-223	HAND1	1.80982e-157	PCDH17	1.10306e-25
TTYH1	0	TXNRD1	8.30176e-214	NPPA	3.63156e-152	VIM	1.36975e-25
RPL29	1.01517e-300	FGA	7.41869e-213	CMYA5	5.3527e-152	F2RL2	1.5725e-25
RPL35	1.52076e-288	BCHE	5.39809e-210	MASP1	9.74296e-151	S100A16	2.14366e-25
RPL27	2.38051e-278	PEBP1	6.33588e-210	PPP1R12B	1.20229e-146	TM4SF18	8.91516e-25
RPL3	8.32158e-278	MAL2	7.19944e-210	ATP2A2	2.33422e-146	SAMSN1	9.13185e-25
BTF3	8.65536e-276	CLDN7	7.89081e-207	PFKP	3.25511e-146	GJA4	1.22167e-24
RPL18A	2.71512e-266	GAMT	1.25201e-202	TRDN	4.74435e-146	AP2S1	2.22002e-24
CRABP2	1.44452e-260	HN1	7.56038e-202	NDUFA4	3.45321e-142	ADGRL4	2.26632e-24
TUBA1B	1.263e-253	CLDN6	2.2007e-201	RP5-857K21.10	2.81779e-139	MEF2C	2.55211e-24
RPL38	3.59843e-248	PDIA6	1.10924e-200	COX6C	4.19631e-138	CD24	6.04953e-24
RPL4	7.50405e-245	MAP4K4	1.48092e-198	FHL2	2.81931e-137	JAK1	9.28931e-24
RPL26	6.39963e-240	ATOX1	1.27398e-194	SRP14	8.14564e-136	CMTM8	6.73061e-23
NR2F2	5.10278e-238	TXN	1.37993e-190	MT-ND1	1.74527e-135	LPAR6	8.82284e-23
TMSB15A	1.84752e-235	CCND1	3.1972e-190	MALAT1	1.81133e-135	MSN	2.37153e-22
METRN	9.63913e-233	CYB5A	4.50272e-184	CAP2	3.07017e-135	B2M	3.19141e-22
C12orf57	2.77309e-232	KRT8	3.02129e-182	S100A10	3.71414e-135	SERPINH1	3.70637e-22
LMO4	9.445e-230	CREB3L2	4.8676e-182	RGS5	3.11811e-133	FKBP1A	4.52147e-22
ZFAS1	4.32527e-227	FAM107B	9.70501e-182	CCDC80	3.02222e-132	AP1S2	3.14623e-21
PTN	6.85349e-223	TMEM141	2.07956e-179	APOE	5.32295e-131	CALCRL	3.8712e-21
RPL6	3.87802e-214	CMTM8	7.82012e-179	NID2	1.33165e-129	EVA1B	4.16986e-21
LDHB	9.85424e-214	FZD4	1.4552e-176	TRIM55	3.24211e-128	COL4A2	5.41259e-21

### Sheet: Focused_CM
Mid_CM_genes	Mid_CM_pvals	Late_CM_genes	Late_CM_pvals	Progenitor_genes	Progenitor_pvals
MYL4	1.39134e-42	NPPA	7.84568e-135	ACTB	2.05083e-130
MGST3	4.00273e-38	TTN	4.32119e-61	TMSB4X	9.81831e-83
MASP1	2.12434e-36	MT-ND1	1.43843e-57	CALD1	1.74168e-79
MYL7	5.06289e-35	CRYAB	1.67717e-50	FTL	7.25002e-78
HAS2	2.07542e-34	VCAN	1.73288e-47	ACTG1	3.13698e-74
MYL6	2.6956e-34	NREP	8.81861e-47	S100A10	7.14016e-71
ATP5G3	6.57652e-32	FBN2	1.26424e-39	FN1	1.16235e-65
TMEM14B	2.1199e-30	MT-CYB	8.80856e-39	TMSB10	3.67507e-59
TNNI1	7.43293e-30	HSPB7	5.57076e-35	VIM	1.617e-56
ATP5J	2.22277e-27	CTD-2545M3.8	7.47263e-35	S100A11	5.97199e-45
ACTA2	7.49967e-23	TNNT2	2.58468e-34	PTMA	2.57173e-43
APOE	7.72981e-22	NPPB	3.67125e-34	COL1A1	1.48749e-42
A2M	3.35925e-21	MT-RNR2	1.40437e-31	H2AFZ	5.42775e-40
RSPO3	4.89941e-21	MYL3	2.0515e-31	GSTP1	9.30806e-38
UQCR10	7.15883e-20	MT-ND3	2.30793e-31	CALM1	4.30077e-37
C11orf96	7.94802e-20	MYH6	2.55705e-31	KRT18	3.16316e-34
PRDX6	1.35183e-19	FHL2	2.88237e-31	KRT8	1.79245e-33
NDUFA4	2.37633e-19	EIF1B	3.27877e-31	RPS19	4.42134e-33
COX6B1	3.48881e-19	LDB3	3.2712e-26	IFITM3	2.88108e-30
NKX2-5	3.7066e-19	EMC10	3.58764e-26	RPS11	3.66726e-30
NES	9.38264e-18	SORBS2	2.88162e-25	NRP2	1.26751e-29
GAPDH	2.53216e-16	PPP1R14C	3.0898e-25	CDK6	1.50979e-29
COX5B	2.78317e-16	GAS5	1.35606e-24	TAGLN	1.47619e-28
TSC22D1	2.89689e-16	TNNC1	3.34877e-23	HMGB1	2.76927e-28
SLC25A4	7.78033e-16	MT-ND2	1.19214e-22	CSRP2	3.33101e-28
COX7B	9.13222e-16	MT-CO3	8.79682e-22	2022-09-07	3.80769e-28
SOD1	9.8871e-16	CORIN	1.04377e-21	TUBA1B	4.73253e-27
RHOBTB3	1.13793e-15	ACTN2	2.29013e-21	H3F3B	5.41427e-27
BMP2	1.33973e-15	RPS18	2.39884e-20	MYH10	5.45807e-27
DUSP6	3.7299e-15	SYNPO2L	1.20094e-19	DYNLL1	7.36918e-27
TPI1	1.08881e-14	NAV1	2.96256e-17	NUCKS1	3.08441e-26
LAPTM4B	1.2101e-14	SMPX	1.64062e-16	GPC3	5.78256e-26
SMPX	1.23685e-14	ATP2A2	1.73386e-16	RPS6	8.03288e-26
ATP5E	1.24373e-14	PLN	1.71374e-15	PRTG	3.08618e-25
FAM19A4	1.46271e-14	RPL5	2.11905e-15	RPL28	8.5098e-25
COX6A1	1.55345e-14	MT-CO2	2.22249e-15	TPM4	1.59049e-24
COX7A2	2.93928e-14	MYOZ2	3.91979e-15	PPIA	1.90567e-24
COX6C	2.99102e-14	TCAP	1.32098e-14	KDELR1	3.568e-24
CCDC80	3.34809e-14	RACK1	1.56619e-14	COL1A2	1.64043e-23
CRHBP	7.5097e-14	EMP2	2.506e-14	SPARC	2.62574e-22
MALAT1	8.25737e-14	RPL32	7.0326e-14	PRSS23	3.09414e-22
ATP5L	2.07989e-13	NEBL	9.02864e-14	HNRNPA2B1	4.31456e-22
MYOF	3.00454e-13	EEF2	1.08846e-13	IGFBP7	4.01914e-21
HAPLN1	9.03218e-13	CSRP3	2.21709e-13	ACTA2	4.05211e-21
DGKI	1.09905e-12	QKI	2.21939e-13	RPS3	9.15495e-21
TXNDC17	1.21865e-12	SH3BGR	2.82655e-13	RPL11	2.31336e-20
ITGA6	1.31897e-12	LRRC75A-AS1	4.06153e-13	RPLP1	3.2113e-20
GATM	2.12228e-12	GYG1	7.22896e-13	BASP1	3.3261e-20
ATP5G1	4.83194e-12	ZFP36L1	9.39698e-13	SRSF3	5.12358e-20
MDH2	9.13927e-12	RTN4	1.32946e-12	ID3	7.61442e-20
LTBP1	1.20621e-11	ACTC1	1.46558e-12	STMN1	8.82413e-20
PRDX2	1.23841e-11	ADPRHL1	1.79676e-12	2022-09-11	9.90101e-20
RP11-419I17.1	1.39916e-11	RPS6	2.1649e-12	CALU	3.41555e-19
GLRX	1.59772e-11	MT-CO1	4.13789e-12	RPLP2	1.12215e-18
CYCS	1.89494e-11	SLC8A1	6.4611e-12	BMP4	4.27695e-18
TNNT2	2.54919e-11	MT-RNR1	1.31558e-11	MARCKSL1	6.96189e-18
MEF2C	7.44813e-11	MT-ND4	1.73347e-11	RPL18	7.58121e-18
ATP5B	8.58844e-11	NDUFS6	2.51956e-11	COL3A1	9.12248e-18
TPM1	1.0042e-10	MYBPC3	2.81921e-11	SRSF9	9.12248e-18
ATP5O	1.48334e-10	RCAN2	2.97109e-11	RPS5	1.30548e-17
PKIA	2.11796e-10	ATP1B1	4.97258e-11	ID1	2.52416e-17
TNNC1	2.61126e-10	RYR2	5.11191e-11	TKT	2.99754e-17
MDH1	5.19294e-10	RPS14	6.01308e-11	RP11-419I17.1	3.97864e-17
CKM	1.09897e-09	ANKRD1	1.11361e-10	HMGA2	7.38947e-17
BZW2	2.19031e-09	ATP1A1	1.21764e-10	HAPLN1	7.71405e-17
ENO1	3.24418e-09	USP28	2.00427e-10	PTN	9.13256e-17
TRDN	4.28652e-09	SNHG16	2.38735e-09	NASP	9.77412e-17
MYL3	5.85955e-09	CAP2	5.20167e-09	CALR	1.05459e-16
TMEM141	6.11796e-09	MT-ATP6	5.46342e-09	ISL1	1.18574e-16
COX4I1	7.36527e-09	MYOM1	8.32655e-09	HMGN2	1.63824e-16
TMEM55A	7.45891e-09	RPS23	8.87981e-09	HMGN1	2.25152e-16
APOBEC2	7.77337e-09	NACA	9.5701e-09	ATP2B1	2.50922e-16
CD63	1.3271e-08	KIAA0114	1.27108e-08	KRT19	2.83064e-16
SLC2A3	1.87055e-08	CRIP2	1.99413e-08	ANXA2	2.88756e-16
GADD45A	2.24584e-08	GYPC	2.23539e-08	PGRMC1	3.13564e-16
COX5A	2.28571e-08	MB	5.46084e-08	BEX3	3.29539e-16
COX7C	2.67542e-08	COL18A1	5.61296e-08	SH3BGRL3	3.67562e-16
MYH6	6.82441e-08	SIPA1L2	5.70236e-08	AKAP12	4.3437e-16
BTG1	6.93466e-08	FAM189A2	5.87011e-08	RPSA	4.40761e-16
ARHGAP42	2.01005e-07	RPL30	7.16356e-08	RPL37	4.78164e-16
MAP3K20	2.22217e-07	FRMD4B	9.83817e-08	HNRNPA1	6.546e-16
NDUFA2	2.37243e-07	RPS24	1.00125e-07	RPL35	2.28409e-15
SMS	3.22175e-07	VCAM1	1.17038e-07	SFPQ	3.02026e-15
ATP5C1	5.32595e-07	ERBB4	3.18746e-07	MARCKS	6.89566e-15
NDUFA8	5.86301e-07	RPL41	3.43089e-07	ENAH	7.89576e-15
ATP5D	9.01528e-07	RPL37	3.6698e-07	RHOA	7.94576e-15
SLC25A5	1.00048e-06	RPL23	6.58207e-07	FBLN1	1.60934e-14
UQCRH	1.09134e-06	RPS4X	7.70854e-07	RPS7	2.96064e-14
MRPL41	1.11084e-06	MYH7	8.50456e-07	APOE	3.00408e-14
CD99	1.58397e-06	CLDN6	9.19131e-07	UBA52	3.61803e-14
IL6ST	2.23068e-06	RPS12	9.50394e-07	CENPF	7.73516e-14
SEPW1	2.48122e-06	RPL13A	1.25494e-06	UCHL1	9.078e-14
BEX3	2.71248e-06	POPDC2	1.69663e-06	TMBIM6	9.50031e-14
EIF3K	3.00943e-06	CYB5A	1.69741e-06	RCN2	9.52914e-14
ETV5	3.9678e-06	EZR	1.9207e-06	PFN2	1.10237e-13
P3H2	4.64311e-06	LAMA4	2.26402e-06	CD24	3.8528e-13
EGR1	5.06652e-06	ALCAM	2.30038e-06	PPP3CA	4.67548e-13
OAZ1	5.95787e-06	GABPB1-AS1	2.46042e-06	HNRNPD	4.88255e-13
PPIC	9.61322e-06	ISOC1	3.11462e-06	RPS4X	5.81935e-13
HACD1	1.00668e-05	FLNC	3.18538e-06	SUMO2	6.69001e-13

### Sheet: KO_All
Endoderm_genes	Endoderm_pvals	Cardiomyocte_genes	Cardiomyocte_pvals	Neuronal_genes	Neuronal_pvals	Mesoderm_genes	Mesoderm_pvals	Other_genes	Other_pvals
TTR	0	TPM1	0	SOX2	0	RPL13	0	GNG11	0
CST3	0	TNNI1	0	SFRP2	0	RPL35	0	KDR	2.20335e-302
VTN	0	TTN	0	CRABP1	0	TMSB10	0	EGFL7	3.6792e-291
CKB	0	ACTC1	0	SFRP1	0	RPL28	0	TFPI	1.87316e-289
EPCAM	0	MYL4	0	PSIP1	0	RPL13A	0	IGFBP4	2.3952e-284
LINC00261	0	TNNT2	0	HMGA1	0	RPL36	0	RAMP2	7.58011e-271
CD24	0	MYL7	0	PTPRZ1	0	FN1	0	VIM	1.51926e-266
APOA2	0	EMC10	0	H2AFZ	0	RPS15	0	FLT1	1.78553e-264
FTL	0	MYH6	0	L1TD1	0	RPL3	0	PLVAP	2.25371e-262
WFDC2	0	NEBL	0	TUBA1A	0	RPS8	0	ITM2B	8.55414e-255
KRT19	0	MYL6	0	RPSA	0	COL4A6	2.99542e-308	CALM1	1.73689e-240
TTC3	0	AC020909.2	0	PTMA	0	RPS24	8.29822e-286	RDX	1.32185e-232
FN1	0	NKX2-5	0	NASP	0	MT-CO1	1.63203e-272	IFITM3	2.96958e-230
HHEX	0	DOK4	0	SEMA6A	0	SOX4	1.13312e-268	TMSB10	9.49789e-230
TBX3	0	TNNC1	0	DEK	0	RPL29	7.37086e-263	ECSCR	4.81394e-229
LY6E	0	HSPB1	0	LIN28A	0	RPS19	1.9341e-254	PDLIM1	1.50647e-219
IGFBP3	0	VIM	0	SIX3	0	MT-ND5	2.31477e-253	CAVIN1	1.31047e-214
APELA	0	AC068587.4	0	TUBA1B	0	RPS11	1.92443e-246	CCDC85B	2.26864e-211
ODC1	0	FILIP1	0	RPS23	0	RPL34	9.58524e-246	FCN3	6.48569e-210
COL4A6	0	MYL9	0	TMSB15A	0	NPY	3.27119e-245	IFI16	1.84793e-208
NPY	0	TSC22D1	0	ABRACL	0	EEF1D	1.80611e-235	HAPLN1	6.87943e-207
PPIB	0	ENO3	0	CCND2	0	RPL14	6.50686e-222	TFPI2	3.55287e-206
PCAT14	0	ACTA2	0	ZIC2	0	DLK1	1.07393e-216	CD81	4.13744e-205
RAB25	0	MYOCD	0	UCHL1	0	DSP	1.28145e-216	CDH5	5.9524e-204
CTSL	0	CHCHD10	0	RPLP1	0	RPL18A	1.15825e-211	HLA-E	1.31999e-203
PCBD1	0	SELENOW	0	TMSB4X	0	RPL12	7.50201e-211	CD34	6.61846e-201
ANXA2	0	PALM2-AKAP2	0	RPS16	0	APOE	8.43097e-211	LMO2	6.99326e-198
ROBO2	0	NES	0	NR6A1	0	RPL6	1.41231e-204	HSPG2	3.32568e-190
HLA-B	0	SMPX	0	TUBB	0	RPL17	1.26616e-200	SPTBN1	1.13507e-188
APOA1	0	TPM2	0	H3F3A	0	SRRM2	1.06707e-194	RASGRP3	3.65769e-175
ACTG1	0	DGKI	0	HNRNPA1	0	RERE	1.90562e-193	CLIC1	1.11e-174
FLRT3	0	MEF2C	0	PTN	0	COL4A5	3.66403e-189	JAK1	3.79713e-173
GSTO1	0	COX5B	0	HSP90AA1	0	RPL37	2.37732e-188	TIMP1	3.03274e-172
ARSE	0	PDK1	0	RPS19	0	RPL19	1.37784e-181	ABHD17A	5.10936e-170
GSTA2	0	HSPB7	0	SET	0	MT-CO3	2.13207e-181	IFITM2	6.00079e-170
ADGRG6	0	ALPK2	0	BST2	0	RPS12	1.20812e-180	EVA1B	7.05176e-169
MAL2	0	PFKP	0	RPL18A	0	MT-ND4	8.18888e-180	ICAM2	7.2837e-169
CST1	0	NEXN	0	NPM1	0	NCL	1.20012e-178	GYPC	1.61364e-168
CD99	0	HAND1	0	FGFR1	0	RPL21	9.09563e-167	JAM3	1.88544e-168
RPS14	0	SLC25A4	0	FEZ1	0	RABL6	7.75466e-163	ETS1	2.28414e-167
CLDN3	0	PCDH7	0	NUCKS1	0	EEF2	4.96718e-159	LDB2	5.40524e-165
LINC00348	0	ATP5PF	0	RPS6	0	ARGLU1	9.77925e-159	SLC9A3R2	1.01316e-162
LAMB1	0	COX6B1	0	HMGB1	0	MT-ND2	1.75915e-156	PRCP	8.32876e-160
RPLP0	0	COX7B	0	LHX5-AS1	0	RPL7A	8.91119e-153	TCIM	4.16644e-158
ATP2B1	0	SPTBN1	0	USP44	0	MT-ATP6	1.26044e-149	PECAM1	2.13123e-157
TMEM141	0	SLC8A1	0	CNTNAP2	0	MT-ND1	1.04195e-148	VAMP5	3.96595e-157
F10	0	SORBS2	0	MEST	0	RPS9	8.14059e-148	MYL12B	1.87727e-153
RPL29	0	ATP5F1D	0	RPS20	0	APOA2	4.85839e-142	SNX3	6.58482e-152
SOX4	0	ACTN2	0	FAT1	0	WFDC2	1.62201e-141	S100A11	1.13698e-151
APOB	0	SVIL	0	HMGN2	0	RPL11	1.65378e-132	F2RL2	8.90144e-151
SYTL5	0	ATP5MC3	0	YBX1	0	MALAT1	8.48004e-130	ELK3	9.86827e-151
CLDN7	0	PALLD	0	ZFHX4	0	SERBP1	9.16216e-126	TPT1	3.02123e-150
CGN	0	LTBP1	0	ENC1	0	ILF3	5.15083e-125	SH3BGRL3	1.50529e-149
NQO1	0	C11orf96	0	FGFBP3	0	IGFBP3	4.29376e-123	ARPC2	1.50412e-148
DLK1	0	ATP5F1E	0	TTYH1	0	RPL38	1.23469e-119	GNAI2	7.713e-148
FOXA2	0	CGNL1	0	FJX1	0	RPS18	1.30502e-112	MSN	2.45893e-147
APOC1	0	CMYA5	0	FRZB	0	HDLBP	8.09788e-112	MYL12A	1.30367e-146
RPS4X	0	HAS2	0	SINHCAF	0	DBN1	5.57947e-104	AFAP1L1	9.26294e-143
PRDX4	0	MAP3K20	0	DNMT3B	0	NDUFA13	2.66436e-103	THY1	2.64697e-142
NIPSNAP1	0	EEF1A2	0	NUDT1	0	PTMS	3.1586e-103	WWTR1	4.708e-140
FGD6	0	RHOBTB3	0	RPS13	0	BEX1	1.1027e-101	LIMCH1	2.01647e-139
TPM3	0	LBH	0	RPS2	0	RPS15A	6.22148e-100	COLEC12	6.75967e-138
SPATS2L	0	RBM38	0	FZD3	0	RPS28	1.18634e-99	NEAT1	5.69453e-136
CAMK2N1	0	MT-ND4	0	CENPF	0	RPL24	1.35416e-98	GUK1	5.92433e-136
TMED9	0	SMYD1	0	TLE4	0	NOP53	4.00466e-97	ENG	1.56509e-135
CMTM8	0	COX6A1	0	RPL15	0	RPL23A	1.05179e-94	HOPX	5.22336e-132
PDIA3	0	COL1A1	0	RPL22	0	LINC00261	5.72839e-89	F2R	1.56507e-131
MUSTN1	0	HRC	0	DPPA4	0	MT-CYB	1.95156e-87	ESAM	2.35357e-130
PDIA6	0	MALAT1	0	SNRPD1	0	HHEX	4.84162e-85	CD40	3.337e-129
RACK1	0	XIRP1	0	LSM4	0	TBX3	3.07042e-84	IER2	2.9634e-128
DSP	0	SNTA1	0	PTGES3	0	SMARCA4	4.2585e-84	MARCKS	9.1023e-127
SPINT1	0	PPIC	0	SOX11	0	SRRM1	7.52105e-84	MEF2C	1.3124e-124
AMOT	0	NEAT1	0	RPS5	0	RPL36A	9.13105e-83	FSCN1	1.36494e-122
P4HB	0	TMOD1	0	RPS25	0	TCF25	3.63141e-82	MYL6	1.95816e-122
RPL11	0	COX5A	0	ARL2	0	RPS27	1.87922e-78	GJA4	4.63831e-119
APOE	0	CRIP2	0	PRKDC	0	PNN	4.54427e-77	TM4SF18	6.85491e-119
BASP1	0	CKM	0	THY1	0	RPL35A	3.928e-76	RRBP1	3.58803e-115
RPS3	0	PPP1R12B	0	RPS9	0	MDK	4.69749e-75	PIM3	1.08175e-114
GPC3	0	TRIM55	0	PCLAF	0	MT-CO2	6.35293e-75	LAPTM5	1.55162e-114
KDELR2	0	NID2	0	RPL17	0	ANP32B	2.36717e-74	CALCRL	1.22084e-113
RPL9	0	ARHGAP42	0	PAICS	0	RBM39	8.85101e-73	HSPB1	2.92738e-110
BEX1	0	UQCR10	0	PARP1	0	PNISR	2.37485e-72	KLF2	3.52629e-109
RPS3A	0	CNN1	0	ARL4C	0	TTC3	2.63091e-72	EMP3	3.77316e-109
EPSTI1	0	VCAN	0	RANBP1	0	RPL27A	2.33728e-71	ITGB1	2.30022e-107
NR2F2	0	GNAS	0	XRCC5	0	TTR	1.83978e-70	PLXND1	1.68069e-106
HPN	0	ETFB	0	DPYSL3	0	SPATS2L	2.05427e-69	RHOC	2.44478e-106
HABP2	0	UNC45B	0	RAN	0	MT-ND4L	1.73934e-65	CFL1	3.19072e-105
LYPD6B	0	RBM24	0	HELLS	0	RTF1	6.04244e-65	BST2	4.02853e-105
HLA-C	0	KRT8	0	MAP2	0	HSP90B1	4.94464e-63	SOX7	1.00561e-103
ALCAM	0	KCTD12	0	CKS1B	0	PSMA7	4.28603e-59	WASF2	1.31973e-103
HSP90B1	0	HTRA1	0	RPL13A	0	YBX1	3.02589e-57	FXYD5	4.83802e-103
ADAMTS19	0	COL2A1	0	HMGB2	0	CCNL2	5.53634e-57	ARHGAP29	7.0031e-102
SERPINA1	0	CCDC141	0	CSRP2	0	ELOB	2.47889e-55	APLNR	6.70835e-100
GLUL	0	HK1	0	CNN3	0	CGN	8.07728e-55	AP2S1	1.15528e-99
S100A16	0	PKIA	0	C1orf21	0	CST3	1.84507e-54	RAB11A	3.11655e-98
RPS7	0	MEF2A	0	GLI3	0	PAXBP1	2.46358e-54	RGS3	1.02017e-97
FTH1	0	KRT18	0	BCAT1	0	RPL30	1.39403e-53	TSPO	7.51931e-97
PGRMC2	0	MYL3	0	AP1S2	0	ANKRD11	1.71971e-52	CRHBP	1.91653e-95
CLU	0	PKP2	0	RPL21	0	MT-ND3	5.53126e-51	COL4A1	5.35045e-95
TES	0	LDB3	0	DRAXIN	0	PFDN5	1.01769e-48	ARPC1B	5.902e-95

### Sheet: KO_CM
Mid_CM_genes	Mid_CM_pvals	Late_CM_genes	Late_CM_pvals	Early_CM_genes	Early_CM_pvals
TTR	0	TPM1	0	SOX2	0
CST3	0	TNNI1	0	SFRP2	0
VTN	0	TTN	0	CRABP1	0
CKB	0	ACTC1	0	SFRP1	0
EPCAM	0	MYL4	0	PSIP1	0
LINC00261	0	TNNT2	0	HMGA1	0
CD24	0	MYL7	0	PTPRZ1	0
APOA2	0	EMC10	0	H2AFZ	0
FTL	0	MYH6	0	L1TD1	0
WFDC2	0	NEBL	0	TUBA1A	0
KRT19	0	MYL6	0	RPSA	0
TTC3	0	AC020909.2	0	PTMA	0
FN1	0	NKX2-5	0	NASP	0
HHEX	0	DOK4	0	SEMA6A	0
TBX3	0	TNNC1	0	DEK	0
LY6E	0	HSPB1	0	LIN28A	0
IGFBP3	0	VIM	0	SIX3	0
APELA	0	AC068587.4	0	TUBA1B	0
ODC1	0	FILIP1	0	RPS23	0
COL4A6	0	MYL9	0	TMSB15A	0
NPY	0	TSC22D1	0	ABRACL	0
PPIB	0	ENO3	0	CCND2	0
PCAT14	0	ACTA2	0	ZIC2	0
RAB25	0	MYOCD	0	UCHL1	0
CTSL	0	CHCHD10	0	RPLP1	0
PCBD1	0	SELENOW	0	TMSB4X	0
ANXA2	0	PALM2-AKAP2	0	RPS16	0
ROBO2	0	NES	0	NR6A1	0
HLA-B	0	SMPX	0	TUBB	0
APOA1	0	TPM2	0	H3F3A	0
ACTG1	0	DGKI	0	HNRNPA1	0
FLRT3	0	MEF2C	0	PTN	0
GSTO1	0	COX5B	0	HSP90AA1	0
ARSE	0	PDK1	0	RPS19	0
GSTA2	0	HSPB7	0	SET	0
ADGRG6	0	ALPK2	0	BST2	0
MAL2	0	PFKP	0	RPL18A	0
CST1	0	NEXN	0	NPM1	0
CD99	0	HAND1	0	FGFR1	0
RPS14	0	SLC25A4	0	FEZ1	0
CLDN3	0	PCDH7	0	NUCKS1	0
LINC00348	0	ATP5PF	0	RPS6	0
LAMB1	0	COX6B1	0	HMGB1	0
RPLP0	0	COX7B	0	LHX5-AS1	0
ATP2B1	0	SPTBN1	0	USP44	0
TMEM141	0	SLC8A1	0	CNTNAP2	0
F10	0	SORBS2	0	MEST	0
RPL29	0	ATP5F1D	0	RPS20	0
SOX4	0	ACTN2	0	FAT1	0
APOB	0	SVIL	0	HMGN2	0
SYTL5	0	ATP5MC3	0	YBX1	0
CLDN7	0	PALLD	0	ZFHX4	0
CGN	0	LTBP1	0	ENC1	0
NQO1	0	C11orf96	0	FGFBP3	0
DLK1	0	ATP5F1E	0	TTYH1	0
FOXA2	0	CGNL1	0	FJX1	0
APOC1	0	CMYA5	0	FRZB	0
RPS4X	0	HAS2	0	SINHCAF	0
PRDX4	0	MAP3K20	0	DNMT3B	0
NIPSNAP1	0	EEF1A2	0	NUDT1	0
FGD6	0	RHOBTB3	0	RPS13	0
TPM3	0	LBH	0	RPS2	0
SPATS2L	0	RBM38	0	FZD3	0
CAMK2N1	0	MT-ND4	0	CENPF	0
TMED9	0	SMYD1	0	TLE4	0
CMTM8	0	COX6A1	0	RPL15	0
PDIA3	0	COL1A1	0	RPL22	0
MUSTN1	0	HRC	0	DPPA4	0
PDIA6	0	MALAT1	0	SNRPD1	0
RACK1	0	XIRP1	0	LSM4	0
DSP	0	SNTA1	0	PTGES3	0
SPINT1	0	PPIC	0	SOX11	0
AMOT	0	NEAT1	0	RPS5	0
P4HB	0	TMOD1	0	RPS25	0
RPL11	0	COX5A	0	ARL2	0
APOE	0	CRIP2	0	PRKDC	0
BASP1	0	CKM	0	THY1	0
RPS3	0	PPP1R12B	0	RPS9	0
GPC3	0	TRIM55	0	PCLAF	0
KDELR2	0	NID2	0	RPL17	0
RPL9	0	ARHGAP42	0	PAICS	0
BEX1	0	UQCR10	0	PARP1	0
RPS3A	0	CNN1	0	ARL4C	0
EPSTI1	0	VCAN	0	RANBP1	0
NR2F2	0	GNAS	0	XRCC5	0
HPN	0	ETFB	0	DPYSL3	0
HABP2	0	UNC45B	0	RAN	0
LYPD6B	0	RBM24	0	HELLS	0
HLA-C	0	KRT8	0	MAP2	0
ALCAM	0	KCTD12	0	CKS1B	0
HSP90B1	0	HTRA1	0	RPL13A	0
ADAMTS19	0	COL2A1	0	HMGB2	0
SERPINA1	0	CCDC141	0	CSRP2	0
GLUL	0	HK1	0	CNN3	0
S100A16	0	PKIA	0	C1orf21	0
RPS7	0	MEF2A	0	GLI3	0
FTH1	0	KRT18	0	BCAT1	0
PGRMC2	0	MYL3	0	AP1S2	0
CLU	0	PKP2	0	RPL21	0
TES	0	LDB3	0	DRAXIN	0

### Sheet: HET_All
Endoderm_genes	Endoderm_pvals	Cardiomyoctes_genes	Cardiomyoctes_pvals	Neuronal_genes	Neuronal_pvals	Other_genes	Other_pvals
TTR	0	ACTC1	0	CRABP1	0	GNG11	0
FN1	0	TNNI1	0	PRTG	0	RAMP2	0
APOA2	0	TPM1	0	SOX2	0	TFPI	0
FTL	0	MYL4	0	SFRP1	0	EGFL7	0
SERPINA1	0	MYL7	0	RPLP1	0	KDR	4.68908e-289
CD24	0	TTN	0	SFRP2	0	IFITM3	1.74576e-275
GPC3	0	TNNT2	0	MAP1B	0	CRHBP	3.14686e-259
APOE	0	MYH6	0	H2AFZ	0	TFPI2	1.39047e-235
SOX4	0	CTD-2545M3.8	0	RPS19	0	IGFBP4	2.65329e-235
EPCAM	0	NEBL	0	PTN	0	ITM2B	5.80357e-235
FTH1	0	EMC10	0	HMGA1	0	RDX	2.12337e-223
VTN	0	TNNC1	0	RPS6	0	CALM1	9.39624e-216
IGFBP3	0	NEXN	0	CENPF	0	PLVAP	2.99639e-205
FGB	0	NKX2-5	0	TUBA1B	0	HAPLN1	1.42398e-184
ODC1	0	SMPX	0	RPSA	0	IFI16	1.53172e-178
CLU	0	FILIP1	0	GJA1	6.67895e-297	TMSB10	1.23765e-177
HHEX	0	RHOBTB3	0	TLE4	1.90299e-296	C8orf4	3.02541e-177
CKB	0	VCAN	0	RPS27	1.7992e-283	VIM	2.03371e-176
MDK	0	MYOCD	0	RPL18A	2.26825e-281	BST2	4.14188e-176
RPL37	0	SLC8A1	0	TMSB4X	8.76057e-275	PRCP	2.1399e-175
TMSB10	0	DOK4	0	PSIP1	3.90994e-268	PDLIM1	1.80361e-169
KRT19	0	MT-CO1	0	DEK	1.33872e-259	F2R	1.18933e-154
APOA1	0	FBN2	0	ACTG1	1.41631e-255	GPX1	3.89411e-148
TBX3	0	HSPB1	0	TMSB15A	1.64427e-251	CCDC85B	1.84027e-147
S100A10	0	MYL6	0	RPL12	1.35318e-247	CDH5	8.97794e-141
GSTP1	0	FOS	0	HMGB2	5.39309e-245	SERF2	8.33097e-134
ATP2B1	0	MYL9	0	ARL4C	3.72266e-243	VAMP5	2.95303e-129
WFDC2	0	TSC22D1	0	PTMA	1.58695e-234	ECSCR	4.26519e-129
RPL39	0	SEPW1	0	ABRACL	1.92862e-231	FLT1	1.96345e-128
APOC1	0	LAPTM4B	0	NASP	3.62163e-221	FCN3	3.28957e-122
AFP	0	MYL3	0	SIX3	2.308e-211	SOST	4.88925e-118
FLRT2	0	PPP1R12B	0	LIN28A	7.93835e-210	HSPG2	1.13722e-110
LINC00261	0	MT-RNR2	0	RPS12	1.00245e-207	COL1A2	2.10437e-101
AMBP	0	RP11-419I17.1	0	HMGN2	9.96038e-205	SH3BGRL3	1.18424e-100
ROBO2	0	ENO3	0	RPS23	6.33223e-202	TPT1	2.6209e-98
SPATS2L	0	MEF2C	0	BCAT1	2.28322e-201	SAMSN1	1.2811e-92
FAM107B	0	SVIL	0	TUBB	4.78248e-191	F2RL2	9.3366e-92
CST3	0	MT-ND4	0	HNRNPA1	5.58129e-184	TIMP1	3.74668e-91
ACTG1	0	PDK1	0	FZD3	2.73057e-180	OST4	1.02169e-88
PTMA	0	COX5B	0	NPM1	1.24554e-176	IFITM2	3.47599e-88
RPL11	0	MGST3	0	HELLS	3.34291e-175	ELK3	5.89703e-87
PTP4A1	0	ACTA2	0	PABPC1	6.09855e-173	HLA-E	1.54803e-86
MARCKSL1	0	ATP5J	0	PTPRZ1	7.23681e-172	SNX3	1.0455e-83
ALDH1A1	0	MT-CO3	0	RPS15	4.46419e-171	RPL28	1.40541e-82
BASP1	0	DGKI	0	RPS2	1.43026e-170	LDB2	1.00714e-79
RPL34	0	COX7B	0	RPL22	1.81976e-168	ETS1	1.17188e-76
NQO1	0	CCDC80	0	CCND2	1.00763e-167	NIFK	3.33245e-75
TTC3	0	ACTN2	0	RPS25	4.339e-167	CD81	6.84448e-74
HN1	0	ANKRD1	0	HMGB1	1.23029e-163	FSCN1	4.97603e-71
IGFBP2	0	MT-RNR1	0	NUCKS1	5.94179e-163	AP2S1	8.58669e-71
HMGN1	0	TRDN	0	MEST	1.69953e-162	RPS27L	1.9615e-70
PEBP1	0	CHCHD10	0	RPS13	3.38071e-162	CLIC1	1.03169e-68
FOXA2	0	TMEM14B	0	CKS1B	9.2981e-154	ENG	2.04526e-68
RPS3	0	ATP5G3	0	FGFBP3	4.14425e-153	NRP2	2.93783e-67
TXN	0	SORBS2	0	RPL21	8.84944e-148	LIMCH1	8.53045e-66
TPM3	0	NES	0	CPE	2.16314e-145	S100A11	1.56202e-64
CENPV	0	PCDH7	0	TKT	4.29134e-144	CD34	5.7593e-63
RPLP0	0	SLC25A4	0	RPS5	2.65414e-139	EIF2S2	1.76634e-62
PCDH17	0	ALPK2	0	MAP2	4.66013e-139	ESAM	2.81765e-62
HABP2	0	HAS2	0	IGFBP2	2.2372e-135	MSN	6.80793e-62
RPL13	0	HACD1	0	RPL6	4.11377e-134	GJA4	1.23062e-61
APOB	0	MAP3K20	0	CENPW	3.9593e-133	SGK1	2.08519e-60
NR2F1	0	CMYA5	0	EFNB2	1.10553e-132	PTRF	6.64681e-59
TMSB4X	0	HSPB7	0	WLS	1.17232e-130	RPS26	4.15272e-58
PROX1	0	LDB3	0	TUBA1A	3.55241e-129	PLXND1	2.85786e-57
ANXA2	0	SPTBN1	0	SOX11	4.88168e-127	PFN1	3.40622e-54
SCD	0	LTBP1	0	COTL1	2.56346e-122	COLEC12	3.8361e-54
NPY	0	PALLD	0	CRABP2	7.90599e-120	CALCRL	7.50476e-53
COL4A6	0	NID2	0	FGFR1	1.03199e-118	TEK	7.13407e-52
CAMK2N1	0	CCDC141	0	RPL19	1.11297e-118	ARPC2	7.97608e-52
RPL31	0	BTG1	0	TOP2A	1.27573e-117	SOX18	1.201e-51
MAP4K4	0	EGR1	0	CNTNAP2	2.46935e-117	PECAM1	3.073e-51
RPS6	0	COX6A2	0	PTTG1	4.18472e-116	WWTR1	1.42119e-48
RPL37A	0	MYOM1	0	SNRPD1	2.83727e-114	COTL1	2.81835e-48
RPL7A	0	PLN	0	SNRPF	3.36303e-114	JAK1	3.12568e-48
SPTSSB	0	MDH1	0	ACTB	6.04933e-113	SLC9A3R2	4.41566e-48
APELA	0	ATP5B	0	NUSAP1	2.7281e-112	LMO2	7.98821e-47
MARCKS	0	LMO4	0	HMGB3	1.76147e-110	GNAI2	1.09281e-46
ACTB	0	ATP5E	0	RPS24	2.74396e-104	RASGRP3	1.11412e-46
DLK1	0	MT-ND3	0	PCLAF	1.2703e-102	LYL1	1.80119e-46
RPS14	0	NDUFA4	0	DPYSL2	3.86803e-102	THY1	2.67775e-46
CLDN7	0	LBH	0	RPS16	1.05128e-101	HOPX	5.61255e-46
RPL29	0	PDLIM5	0	COL11A1	1.11072e-101	FKBP1A	1.11405e-45
RPL6	0	COL2A1	0	SDC2	1.024e-100	ID1	9.17518e-45
HMGB1	0	COX5A	0	PRKDC	4.05751e-100	SERPINE2	1.14219e-44
ID1	0	PKP2	0	SET	6.15949e-100	FLI1	2.49934e-44
CCND1	0	MEF2A	0	RPLP0	1.68672e-96	RAP1B	2.6553e-44
TES	0	IRX3	0	RPS15A	6.988e-95	LIFR	3.19585e-43
SET	0	COX6B1	0	EEF1A1	1.09985e-93	TGFB1	6.10958e-43
HNRNPA1	0	MT-ND5	0	CNN3	3.35605e-93	GUK1	8.38305e-43
FLRT3	0	TRIM55	0	C16orf88	9.28863e-93	BAX	1.55582e-42
ONECUT1	0	RYR2	0	PEG10	2.57853e-91	COL4A1	2.11775e-42
PPIB	0	MALAT1	0	CENPH	4.49229e-91	SMAD6	2.67597e-42
RPL35	0	PFKP	0	RPS9	3.35393e-90	SPTBN1	3.45978e-41
RPS3A	0	JUN	0	PSAT1	7.86004e-90	JAM3	7.24607e-41
TPT1	0	PPIC	0	AKAP12	7.25799e-89	SOX7	1.1081e-40
FBLN1	0	NREP	0	FAM60A	1.5805e-88	ARHGDIB	1.17387e-40
UCHL1	0	BZW2	0	YBX1	3.33665e-88	HSPB1	1.36321e-40
RPS11	0	MT-ATP6	0	SUPT16H	2.17673e-87	C2orf88	7.1677e-40
TRIM24	0			RANBP1	1.35753e-86	GMFG	1.13397e-39

### Sheet: HET_CM
Late_CM_genes	Late_CM_pvals	Mid_CM_genes	Mid_CM_pvals	Ven_CM_genes	Ven_CM_pvals	Early_CM_genes	Early_CM_pvals
NREP	3.84356e-78	MYL7	8.6562e-203	PRDX1	4.45224e-207	PRSS23	0
GYPC	3.78595e-68	RSPO3	4.73158e-174	MYH6	2.88685e-138	RP11-419I17.1	1.40511e-219
TNNT2	1.36529e-64	CCDC80	1.51185e-117	CTD-2545M3.8	1.88496e-130	GPC3	7.91414e-161
SOD1	1.08468e-62	MYL6	8.7122e-109	IRX2	9.56013e-129	ACTB	2.75907e-110
NPPA	4.95854e-62	MASP1	4.15314e-103	PPP1R12B	7.29153e-119	BMP4	5.875e-80
MYL3	3.98095e-57	ACTC1	1.01777e-87	NPPA	1.09472e-113	MEF2C	2.97374e-77
MYL4	1.4766e-55	MGST3	3.64675e-86	EMC10	9.32211e-104	RHOBTB3	8.02867e-69
SFRP1	4.94214e-52	TPM1	6.03874e-84	TTN	5.82144e-96	FN1	3.1099e-67
HSPB7	1.17886e-51	ANKRD1	6.10602e-80	FBN2	2.99127e-81	CCDC80	1.64665e-65
NDUFS6	8.0883e-45	NEXN	3.82058e-79	COLEC12	1.14426e-80	PCDH7	6.89959e-64
FHL2	2.00025e-44	TNNC1	2.49078e-77	RPL37A	5.69313e-79	HNRNPA1	2.33738e-62
COX5A	1.00949e-35	MYL4	3.77004e-63	CORIN	1.11249e-72	SLC2A3	3.54648e-60
LAMA4	1.08509e-34	SRP14	1.18639e-61	VCAN	3.91889e-69	SLIT3	8.84407e-59
ATP5E	2.86007e-34	MYL9	3.27383e-59	PLN	2.50953e-59	BST2	2.00365e-56
TNNI1	1.09222e-33	HAS2	1.98573e-55	FILIP1	1.83092e-54	HES1	9.79902e-55
C14orf37	2.41658e-29	BEX1	3.09459e-51	RTN4	7.7831e-54	MYO1B	3.11081e-51
FABP5	5.15967e-28	MYOF	4.01013e-50	RPL5	2.18005e-50	TGFB2	5.17628e-50
IRX3	3.30372e-27	ACTA2	1.06401e-44	CD24	3.43656e-49	CALD1	5.41665e-47
RPS18	3.43931e-27	COX6A2	9.60644e-44	RBFOX2	4.35801e-42	C1GALT1	1.06851e-46
RPL10	2.03372e-26	ATP5G3	7.24976e-42	GAS5	9.04264e-42	NRP2	5.66004e-44
RPL35	3.42314e-26	UGP2	1.47417e-41	CRNDE	1.58929e-40	WLS	9.04327e-44
RPL29	1.41876e-25	HAPLN1	2.66877e-41	FHL2	1.00099e-39	PRTG	2.66478e-43
CRYAB	1.47287e-25	MDH1	1.23525e-39	SVIL	1.21333e-39	ACTG1	1.15259e-42
MDK	3.6531e-24	ATP5J	2.72871e-39	SNHG6	2.50215e-39	RPS27A	4.22708e-41
KCTD12	1.00531e-23	MYL3	4.15217e-39	ZNF503	4.57034e-39	KRT8	2.44672e-40
MT-ND4	3.02101e-23	SLC25A4	5.00714e-36	C5orf38	6.6477e-38	IL6ST	1.97961e-39
RPL19	4.77873e-23	TNNI1	7.52456e-36	C14orf37	1.38996e-36	VCAN	2.01006e-39
ATP5I	5.85323e-23	KRT18	9.19727e-36	TNNT2	2.21422e-36	ISL1	2.11376e-39
MDH2	6.79752e-23	KRT8	1.24441e-34	RPS8	3.42701e-35	H3F3B	2.99073e-39
MIF	8.03372e-23	HSPB1	2.31841e-34	SLC8A1	7.14766e-33	ID3	4.7457e-39
GSTO1	1.38142e-21	TPI1	4.09663e-32	ATP2A2	1.84276e-32	PDCD4	1.32778e-36
GAPDH	7.91656e-21	PDK1	2.55179e-31	CMYA5	3.00262e-32	COL2A1	1.78465e-36
RPL36	1.44416e-20	MAP3K20	3.57336e-31	ATP1A1	3.6957e-32	ACTA2	3.64794e-35
RCAN2	1.49885e-20	ATP5I	1.91961e-29	EPHA4	2.70633e-31	FTL	6.89406e-35
RPL3	2.41418e-19	COX6B1	1.99381e-29	MEIS2	2.34152e-28	ID1	3.13431e-33
RPS2	2.6814e-19	PRDX6	7.83274e-29	MT-CO1	5.91426e-28	PPP3CA	2.15823e-32
EZR	2.83879e-19	ATP5L	2.26465e-28	ATP1B1	4.29575e-26	HAPLN1	2.19848e-32
FBN2	2.99751e-19	NDUFA4	8.52663e-27	RPS4X	1.20523e-24	LMO3	3.99376e-32
CHCHD2	1.82393e-18	2022-09-07	9.5785e-27	RPL13A	2.66945e-24	BAMBI	4.87134e-32
COX7B	3.37195e-18	C12orf75	7.35295e-26	RPS14	3.05054e-24	RP11-556O5.7	5.37862e-32
TUBB	4.48822e-18	MYOM1	6.43728e-25	IRX3	4.29796e-24	MYL6	1.90022e-31
RPL12	4.59216e-18	COX5B	1.05572e-24	MYOCD	7.86738e-24	MDK	2.71733e-30
VIM	2.61138e-17	SMPX	1.94202e-24	TNC	1.25103e-23	FAM89A	4.25498e-30
EMP2	4.10345e-17	UQCR10	3.98065e-24	RPS23	1.98412e-23	RPS27	1.23518e-29
RAN	8.73203e-17	TMEM14B	6.28326e-24	RPL12	3.53275e-23	DUSP6	3.48944e-28
COX6C	1.64164e-16	COX6C	1.23926e-23	RPL32	8.04722e-23	HNRNPA3	9.15713e-28
PLN	1.81366e-16	PFKP	1.36965e-23	SEMA3A	1.2689e-22	LAPTM4A	1.99822e-27
RPL27	3.3236e-16	POPDC2	7.15037e-23	EEF2	1.7652e-22	GSTP1	4.14202e-27
RPL11	5.24798e-16	TXNDC17	1.28438e-22	ALCAM	4.44642e-22	RPL41	4.51444e-27
PRDX2	6.0624e-16	LAPTM4B	3.43836e-22	RPL7	9.93453e-22	KDELR1	7.40559e-27
TRH	8.19752e-16	COX4I1	5.6614e-22	PDLIM5	1.81451e-21	SLIT2	1.51313e-26
RPL39	8.28172e-16	COX6A1	1.34779e-21	WWTR1	5.18893e-21	IGFBP7	2.70027e-26
UQCRH	9.59585e-16	DYNLT1	4.14441e-21	RPL23	1.2145e-20	BEX3	5.62065e-26
RPS23	9.66599e-16	USMG5	3.8032e-20	RPS2	4.33813e-20	FLNA	3.31567e-23
ADAMTS1	1.24072e-15	PKIA	9.86988e-20	TRDN	8.91993e-20	KRT18	5.4594e-23
SLC25A6	1.60402e-15	PPIC	1.04986e-19	RPS24	1.35497e-19	RPL28	5.53665e-23
LDHB	1.78136e-15	COX7B	2.99547e-19	SC5D	3.59306e-19	LMO2	6.5681e-23
RPL8	2.14531e-15	NES	4.05833e-19	CCDC141	1.20758e-18	MALAT1	7.40518e-23
RPL30	2.40662e-15	NEBL	5.51747e-19	QKI	1.47783e-18	CRABP2	1.62814e-22
COX4I1	2.65771e-15	GAPDH	2.70675e-18	RPL6	1.78623e-18	MGEA5	2.94997e-22
COX7C	2.89614e-15	ATP5H	1.13864e-17	RPL13	2.36527e-18	HNRNPA2B1	4.77027e-22
COX6A1	3.46357e-15	TIMP3	1.2732e-17	LDB3	4.63969e-18	APOE	8.98208e-22
PPP1R1A	4.24444e-15	TMEM141	1.94363e-17	COL18A1	5.21312e-18	CDCA7L	1.70843e-21
TMSB10	4.96051e-15	ENO1	2.14872e-17	SNHG8	8.06319e-18	HMGN2	1.79594e-21
RPL7A	5.19606e-15	APOBEC2	3.19362e-17	GYPC	9.07737e-18	CREG1	2.53126e-21
RPL32	7.92439e-15	SLIT3	3.87154e-17	RPL21	5.33232e-17	SET	3.78934e-21
EIF1B	9.808e-15	SIPA1L2	4.25158e-17	RPLP0	5.99929e-17	RPLP2	8.81821e-20
RPL18A	1.06345e-14	ACTN2	1.02644e-16	FRMD3	7.00241e-17	HNRNPD	1.17837e-19
CKM	1.21714e-14	APOE	1.28344e-16	RPL18A	7.89679e-17	PTN	2.06044e-19
ENO1	1.25839e-14	XIRP1	1.28485e-16	RBM24	1.9038e-16	CALR	2.68588e-19
ATP5B	1.355e-14	TMEM185A	2.53974e-16	ADAMTS9	1.99698e-16	NEAT1	4.23709e-19
LDHA	1.88171e-14	DOK4	3.19568e-16	RPL3	2.13144e-16	CDK6	6.31343e-19
TUBA1B	1.93209e-14	C11orf96	3.2234e-16	PRKAG2	3.96206e-16	LAPTM4B	1.13409e-18
RPL23A	2.56945e-14	ITGA6	1.2623e-15	PHACTR3	4.23457e-16	KCNN2	1.42211e-18
SLC25A5	2.57396e-14	HIF1A	1.43811e-15	EEF1A1	1.06342e-15	ST13	5.75636e-18
RPS29	3.58199e-14	A2M	1.81556e-15	RPS3A	1.33847e-15	CACHD1	1.53678e-17
RPL35A	4.46989e-14	ATP5O	3.05838e-15	NAP1L1	1.91241e-15	RPS19	2.48612e-17
ATP5G3	5.59267e-14	MYLK3	6.29572e-15	MB	2.68307e-15	MTR	3.9698e-17
CORIN	6.77853e-14	POLR2L	1.17689e-14	TCEA3	2.78042e-15	ATP2B1	3.99913e-17
CYB5A	7.01e-14	CDH2	1.22827e-14	RP1-46F2.2	3.21829e-15	A2M	6.7277e-17
MT-ND2	8.73304e-14	COX7C	1.25385e-14	RPL34	3.39003e-15	LBH	7.76221e-17
RPS9	9.37309e-14	NDUFA1	5.57325e-14	GABPB1-AS1	1.3556e-14	TMEM167A	8.17573e-17
RPS19	7.80902e-13	CAMK2D	7.23225e-14	SQLE	1.53249e-14	IFITM3	8.80683e-17
RPS15A	8.26421e-13	COX8A	8.96344e-14	HSPB2	3.41125e-14	COL1A2	2.6306e-16
TOMM7	9.14247e-13	MT-RNR1	9.21657e-14	KIF26B	4.93681e-14	RPS28	4.72937e-16
RPS3	1.0509e-12	ACTN4	1.53107e-13	RPL7A	5.99629e-14	PPIA	7.06085e-16
DOK4	1.62978e-12	COX7A2	2.81917e-13	PPP1R14C	1.06469e-13	HMGN3	8.1759e-16
RPL36A	1.79945e-12	ATP5G1	3.19769e-13	S100A4	1.13155e-13	SMS	1.04964e-15
LRRC75A-AS1	1.8586e-12	ATP5B	7.91689e-13	NAV1	2.88833e-13	COL1A1	1.7813e-15
RPS6	4.00103e-12	COL2A1	8.8483e-13	MT-ND1	3.65749e-13	S100A11	3.27767e-15
CRIP2	5.25921e-12	CSRP2	1.19222e-12	RACK1	4.27593e-13	PNISR	4.74769e-15
UQCRB	5.81957e-12	UQCR11	1.27544e-12	MALAT1	4.92251e-13	CLCN5	8.60641e-15
CSRP2	6.08583e-12	AKR1C1	2.43198e-12	RYR2	4.92491e-13	CDC42	9.76651e-15
COX17	8.98554e-12	ATP5J2	2.48881e-12	ACTC1	5.34097e-13	MECOM	1.62561e-14
IRX4	9.91494e-12	NDUFB1	3.99948e-12	RPL10	5.98814e-13	RPL37	2.31444e-14
RPL38	1.04195e-11	HSP90AA1	5.29555e-12	RRAD	6.3474e-13	RPS11	2.60858e-14
COX6B1	2.1216e-11	BMP2	1.03654e-11	MT-RNR2	1.10578e-12	SPARC	2.69429e-14
RPS25	2.7993e-11	NDUFB2	1.42703e-11	RPS6	1.90173e-12	TMBIM6	3.74826e-14
		SOD3	1.6275e-11	PRICKLE1	2.12028e-12	SRSF9	3.90141e-14
		NDUFA2	2.06031e-11	KIFAP3	2.33022e-12	RPS29	5.70423e-14
