## Supplementary material for "CHD-associated enhancers shape human cardiomyocyte lineage commitment": Table S4

### Sheet: Initial_Screen_CM_TBX5ENH
Up-Regulated Genes	Up-Regulated -log10pVal	Down-Regulated Genes	Down-Regulated log10pVal
RP11-268J15.5	5.60493	NPPA	-11.1176
TGFB2	6.62523	NPPB	-4.22177
TFPI	4.05911	TNNT2	-8.22438
TKT	5.25393	PPP1R12B	-4.52916
COL8A1	4.69025	RP11-65L3.4	-4.09834
CTD-2631K10.1	4.28374	VCAN	-4.38289
RN7SKP295	5.1479	RN7SKP57	-5.141
RP4-625H18.2	4.988	RP11-349A22.2	-4.18618
MARCKS	5.1619	MYL4	-4.09834
CENPW	4.53876	CTD-2545M3.8	-5.30067
COL1A2-AS1	4.79809
CSPP1	4.3316
SNORA17B	4.9416
PRSS23	5.58692
TULP3	4.40928
TUBA1A	4.19769
RP11-327J17.3	4.45036
MIR4738	5.24234
RP13-766D20.2	5.08365
TGIF1	4.21293
MIR1181	4.04482
KDELR1	4.17666
FTL	7.94809
ID1	5.40374
GTSE1	4.79963

### Sheet: Initial_Screen_CM_TNNT2
Up-Regulated Genes	Up-Regulated -log10pVal	Down-Regulated Genes	Down-Regulated log10pVal
S100A10	4.50867	TNNT2	-8.24468
CENPF	4.21589	RP11-134G8.2	-4.46307
TFPI	4.60977	RP11-65L3.4	-5.73292
IGFBP2	4.2879	POPDC2	-4.03923
TKT	4.94635	SAA1	-4.25917
MIR3921	5.06886	MIR208A	-4.26849
SPP1	5.33938	MYL4	-7.43875
CTB-161C1.1	4.26849	CTD-2545M3.8	-5.73292
PSMC2	4.54454
RPS3	4.46307
PRSS23	4.32913
GLIPR1	4.0243
RP11-591N1.1	5.68273
EBPL	4.28931
CTD-2540C19.1	5.77683
RP11-5O23.2	5.12265
MFSD11	4.39821
FTL	9.09593

### Sheet: Focused_Screen_ALL_TBX5ENH
Up-Regulated Genes	Up-Regulated -log10pVal	Down-Regulated Genes	Down-Regulated log10pVal
RP3-395M20.12	7.15452	RP5-857K21.11	-7.82341
RNF207	11.5122	SDF4	-5.98132
RPL11	23.9074	CAMTA1	-5.92973
RP11-269F19.2	34.9702	NPPA	-24.9423
RPL5	14.5286	NPPB	-11.5732
RPS7	10.9533	CLCNKA	-21.8074
CLHC1	11.1071	CDC42	-5.83577
AC016738.4	9.36505	CLIC4	-5.67474
AC018730.1	7.32519	ATPIF1	-7.7087
MAP2	12.9512	FABP3	-10.6932
AC098820.3	6.62346	RP4-534N18.2	-5.06351
IGFBP2	13.1253	AKIRIN1	-6.24989
PTMA	6.07123	MACF1	-10.6667
ARL4C	6.43275	ATP6V0B	-5.08403
AC034186.2	5.63472	ITGB3BP	-5.07339
SNORA7A	15.0734	RP11-182I10.1	-5.39413
NR1D2	7.23038	AK4	-5.94653
RPSA	12.6743	LEPROT	-9.55804
RPL14	9.92816	RNU7-80P	-6.58769
RPL29	5.77412	NEXN-AS1	-16.9097
VGLL3	8.5072	SH3GLB1	-5.52967
RPL24	6.31177	RN7SL440P	-6.10179
VEPH1	7.11376	AGL	-7.08666
DNAJC19	7.7291	S1PR1	-6.12725
SOX2	14.3892	RHOC	-13.7085
IQCG	11.9036	ATP1A1	-8.3252
MMRN1	6.88957	IGSF3	-5.42148
RPL34	16.1761	CGN	-5.1921
SFRP2	44.513	S100A10	-19.7999
SNORD72	15.8577	S100A11	-27.2318
MAP1B	9.3861	RAB13	-5.11467
BTF3	5.42556	RN7SL431P	-9.96207
RPS23	22.2751	SHC1	-5.83529
RP11-65F13.2	6.74399	EFNA4	-5.31994
LIX1	6.17714	APOA2	-6.22223
RPS14	24.1156	DDR2	-6.75514
NPM1	10.7298	MGST3	-12.9183
SNORD96A	13.4307	RP3-455J7.4	-10.7273
VPS52	19.0059	ATP1B1	-12.373
HMGA1	11.5122	PIGC	-6.12308
RPL10A	12.6743	DHX9	-5.28126
RP11-505P4.7	16.5167	LAMC1	-15.4414
POU3F2	12.542	ARPC5	-8.39957
MARCKS	12.3782	TNNT2	-22.7383
RP11-69I8.3	7.78533	RP11-134G8.2	-33.1151
RPS12	16.3459	PHLDA3	-5.79828
C6orf118	5.02977	LMOD1	-5.17322
RF00136	5.77703	PPP1R12B	-8.48977
FZD3	6.36499	ATP2B4	-5.04493
ZNF703	7.79843	RP11-478J18.2	-5.91548
MIR548AO	10.7298	CNIH4	-5.21872
OPRK1	6.78726	ENAH	-7.98212
RGS20	5.24598	ARF1	-6.33831
SNORD54	8.54438	SIPA1L2	-12.2198
KB-1208A12.3	25.8157	RF00019	-7.14045
MIR6850	14.8506	ACTN2	-18.7561
RPS6	45.2825	RYR2	-10.2409
NTRK2	12.0413	KIF26B	-5.95057
SNORA65	10.3248	PXDN	-5.58599
MIR219B	9.75714	AC142528.1	-5.71555
RPL7A	6.27382	LAPTM4A	-15.4446
RP11-124N14.4	21.2854	RAB10	-6.13396
RPS24	19.0742	HADHB	-6.05166
RP11-402D21.2	10.1711	OST4	-6.71728
PIDD1	10.6794	PPP1CB	-9.29296
SNORD14A	26.6884	LBH	-10.0133
MRPL49	5.87226	CDC42EP3	-5.34936
RPS3	20.7029	SLC8A1	-17.2934
TRAPPC4	11.6542	AC083949.1	-5.6046
RP11-972K6.1	12.2858	ATP6V1E2	-5.40975
HNRNPA1	12.6743	EPCAM	-14.7878
RPL41	15.5059	SPTBN1	-11.7151
NACA	16.0071	RNU6-433P	-13.4705
RP11-290L1.4	16.7523	AC009970.1	-5.09885
NR2C1	5.54584	AC016734.2	-13.5536
USP44	9.47156	UGP2	-12.0132
PTPN11	7.06397	ACTR2	-6.3067
RPLP0	13.1253	AAK1	-5.67471
SOX1	8.49699	AC016700.2	-6.44154
CALM1	5.27295	SNRPG	-7.28987
RP11-420M1.2	19.1907	SUCLG1	-5.47347
FOXB1	5.78298	VAMP8	-9.78509
SNORD18C	5.52042	RF00019	-5.96162
RPLP1	22.9553	SMYD1	-10.2358
RP11-5O23.2	64.5793	AC012360.6	-11.111
RP11-245C17.2	5.02152	NCK2	-5.77822
RP11-327J17.3	11.9158	ACTR3	-8.68537
METRN	10.4105	GYPC	-7.18104
SNORA10	6.10851	UBXN4	-6.10947
RPS15A	16.3459	ARL6IP6	-9.19208
RPL13	20.5106	MIR4785	-8.43288
LRRC75A-AS1	7.38252	AC019181.3	-5.77519
SNORA21B	17.7384	AC093818.1	-14.5294
RPL19	19.0059	MAP3K20	-6.22822
RPL27	5.20427	AC079305.9	-11.7601
PRPSAP1	5.56922	RP11-65L3.4	-20.1974
RPS15	11.707	RNU7-104P	-8.49188
RPL36	6.72917	COL3A1	-8.88835
NDUFA7	5.297	AC067945.3	-6.30725
RPL18A	6.5845	SPATS2L	-9.48056
UBA52	7.45295	AC007163.6	-6.5482
RPS16	15.672	RNA5SP119	-6.37893
RPS19	43.279	FN1	-23.2273
SPHK2	20.8961	ARPC2	-9.96207
RPL13A	7.4946	ITM2C	-6.92875
RPS11	26.0325	PSMD1	-5.5773
RPS9	12.8237	LRRFIP1	-7.96033
TTYH1	21.4437	MTERF4	-6.82333
RPL28	8.98868	2022-09-02	-6.53176
RPS5	18.5243	HDLBP	-6.50735
RPS21	13.7397	RBMS3	-6.45585
JAM2	5.42463	RP11-259K5.2	-5.40948
GPM6B	5.71428	PTH1R	-21.687
RPS4X	12.8237	UQCRC1	-6.35213
PLP1	13.9208	RP11-316M24.1	-5.95736
SNORA69	15.0131	TNNC1	-19.3907
CCDC160	6.1929	ARF4-AS1	-5.20084
SOX3	7.01802	ARL6IP5	-5.54884
RPL10	6.5845	RP11-185E15.1	-12.4472
		C3orf52	-5.1986
		CCDC80	-8.21509
		POPDC2	-10.1832
		MIR198	-9.05901
		TRH	-9.66621
		PPP2R3A	-6.80997
		RBP1	-7.72417
		RNF7	-8.099
		PLOD2	-9.21184
		GYG1	-7.56573
		MIR15B	-5.51944
		SPTSSB	-5.63817
		RPL22L1	-5.23986
		MRPL47	-5.64331
		LPP-AS2	-11.969
		LRPAP1	-5.70722
		MRFAP1	-5.89996
		MIR3138	-8.8659
		PROM1	-5.02642
		QDPR	-6.7571
		LGI2	-5.84766
		PCDH7	-10.654
		FAM114A1	-5.52901
		MIR8053	-12.7387
		NOA1	-5.72037
		RP11-738E22.1	-8.34806
		RNU6-191P	-10.5784
		RF00019	-6.6382
		ANXA3	-13.4194
		PDLIM5	-15.2699
		ADH5	-5.93447
		RP11-10L12.4	-7.41143
		CAMK2D	-5.36803
		MYOZ2	-20.8702
		C4orf3	-9.13909
		ANXA5	-11.6649
		MGARP	-5.02244
		MGST2	-8.28623
		SCOC	-5.63439
		EDNRA	-5.41623
		RP11-317F4.1	-5.48825
		FGB	-7.79357
		FGA	-5.5821
		GUCY1A3	-10.295
		RP11-588K22.2	-7.43849
		APELA	-5.68652
		DDX60L	-10.4809
		WWC2	-9.37462
		SLC25A4	-8.59457
		PDLIM3	-6.54969
		RP11-301L8.2	-8.7656
		NDUFS6	-10.5788
		CTD-2194D22.3	-6.19531
		TARS	-5.59882
		SLC1A3	-6.6832
		CTD-2196P11.1	-5.92883
		MIR449A	-5.87354
		SCAMP1	-6.22401
		CMYA5	-13.687
		SCARNA18	-5.11607
		VCAN	-17.7861
		RN7SKP295	-6.73698
		CTD-2154I11.2	-20.0984
		SRP19	-5.58765
		CTD-2201G3.1	-7.49239
		RP11-359P5.1	-11.9002
		AC106786.1	-5.40604
		RF00019	-19.6687
		ISOC1	-8.06335
		AC010240.2	-5.24459
		HSPA4	-5.80031
		CTB-36O1.5	-8.21679
		RF02174	-5.14729
		SNORD63B	-8.13228
		TMCO6	-6.38382
		YIPF5	-5.90915
		ANXA6	-9.37714
		CTB-113P19.1	-8.47142
		CTB-113P19.3	-8.76585
		HAND1	-25.1519
		CTC-558O2.1	-6.31335
		FGF18	-7.05015
		NKX2-5	-10.9128
		CLTB	-6.80498
		TMED9	-9.76901
		RP11-718N2.1	-9.6539
		MGAT4B	-5.70911
		SERPINB1	-7.01029
		SERPINB9	-8.40072
		SERPINB6	-6.46209
		DSP	-27.8867
		GCNT2	-7.64257
		TMEM14C	-5.73797
		TMEM14B	-5.03774
		EDN1	-5.95057
		RBM24	-5.9292
		CAP2	-5.66838
		RP1-30M3.6	-5.72704
		C6orf136	-5.75233
		HLA-DMA	-6.02978
		NFYA	-7.22537
		RP11-795J1.2	-7.53409
		BMP5	-8.14012
		PTP4A1	-5.72049
		RP11-132M7.3	-8.03533
		RP1-128O3.5	-5.64448
		RP11-425D10.10	-8.00296
		RP1-142L7.5	-7.28506
		NT5DC1	-5.45808
		RP3-509L4.1	-22.2189
		RP11-532N4.2	-9.24349
		RP11-624M8.1	-8.30204
		PERP	-5.82946
		PHACTR2	-5.08737
		UTRN	-8.4946
		PPP1R14C	-11.0602
		DYNLT1	-9.32516
		RP11-507C10.5	-22.3273
		SMOC2	-6.02128
		SNX8	-5.49892
		FSCN1	-9.35946
		KDELR2	-10.3446
		BZW2	-5.36325
		CYCS	-9.27792
		AC004549.6	-7.00169
		AC005154.6	-5.06434
		BMPER	-5.36763
		2022-09-07	-8.94276
		STK17A	-5.04181
		MYL7	-29.5135
		IGFBP3	-8.60099
		CHCHD2	-9.50645
		MDH2	-7.53616
		HSPB1	-13.9348
		UPK3B	-5.04288
		SEMA3C	-8.69136
		RNU6-10P	-7.87924
		CDK6	-5.97654
		GS1-293C5.1	-5.10677
		ATP5J2	-6.0965
		CTB-13F3.1	-10.246
		RP11-667F14.1	-5.73702
		AC073130.3	-5.21014
		CALU	-9.57387
		FLNC	-13.2297
		AC018643.4	-6.26188
		CALD1	-5.26251
		RP11-84E17.1	-7.34858
		TRIM24	-7.62852
		NDUFB2	-7.41143
		GSTK1	-6.85919
		TCAF1	-8.67013
		PDIA4	-8.14821
		GATA4	-6.26046
		RP11-489E7.4	-10.7981
		CTD-3107M8.4	-10.2366
		EIF4EBP1	-7.83397
		CEBPD	-10.3167
		SDCBP	-5.32881
		RAB2A	-6.08358
		RP11-252C19.2	-5.65302
		TRIM55	-11.3746
		CSPP1	-6.67304
		GS1-5L10.1	-20.2437
		MTDH	-6.39003
		LAPTM4B	-8.21679
		YWHAZ	-7.52374
		HAS2AS	-5.53457
		RP11-273G15.2	-11.4454
		PPP1R16A	-5.64206
		RP11-205M20.7	-5.79905
		FAM189A2	-7.01855
		RP11-71A24.3	-5.97196
		CTSV	-6.75427
		TMOD1	-8.98348
		SEC61B	-6.82379
		RP11-410K21.2	-6.10932
		HSDL2	-6.95106
		TNC	-7.84681
		ARPC5L	-5.06638
		HSPA5	-8.81948
		TMEM141	-15.3612
		RP11-216L13.8	-8.76667
		TUBB4B	-8.22204
		MRPL41	-5.32769
		PFKP	-7.99836
		NRBF2P5	-8.69711
		ATP5C1	-6.86351
		GATA3	-6.73906
		AC069542.2	-9.48495
		RP11-56H7.3	-17.8541
		BAMBI	-21.1151
		MIR604	-12.5512
		KIF5B	-8.54027
		RP11-479G22.5	-17.9936
		HK1	-5.00337
		PCBD1	-6.92751
		RP11-790G19.2	-5.37928
		RP11-464F9.21	-20.3436
		PLAC9	-5.57782
		LDB3	-18.8158
		FAS	-6.51569
		ANKRD1	-17.7298
		HHEX	-6.13512
		PDLIM1	-6.58499
		PGAM1	-8.89697
		SFRP5	-7.48641
		MIR1307	-6.2202
		GSTO1	-12.8657
		ADD3-AS1	-6.22411
		TCF7L2	-5.52613
		RP11-317F20.2	-5.48026
		SFXN4	-6.26942
		HTRA1	-12.6845
		MKI67	-6.3813
		AP006621.8	-5.62869
		POLR2L	-5.65641
		RF01972	-11.9844
		AC129929.5	-5.04493
		RF01946	-12.1615
		CDKN1C	-6.88161
		MICAL2	-5.86488
		RNU7-49P	-6.78527
		RN7SKP90	-7.37258
		SAA1	-5.91828
		RP11-428C19.4	-10.1981
		HIPK3	-5.43174
		TP53I11	-5.60245
		MYBPC3	-15.1421
		OR10V1	-5.23316
		RP11-467L20.10	-5.38886
		RP11-864I4.3	-9.4423
		SLC3A2	-5.35519
		COX8A	-8.45512
		RP11-783K16.5	-5.10692
		PRDX5	-11.4598
		NEAT1	-5.5081
		NDUFS8	-5.33644
		LAMTOR1	-5.69127
		SERPINH1	-7.63025
		RP11-619A14.2	-5.33319
		SRSF8	-5.1756
		CTD-2383M3.1	-5.71674
		HSPB2	-21.8544
		RP11-667M19.10	-7.73272
		REXO2	-8.33838
		TAGLN	-6.9985
		SC5D	-6.2825
		APLP2	-18.7542
		WNK1	-5.11339
		DCP1B	-7.59323
		SCARNA11	-5.3272
		PTMS	-5.92575
		SLC2A3	-5.19951
		GABARAPL1	-5.08653
		ERGIC2	-5.07054
		RP11-8P13.5	-21.7595
		RP11-328C8.4	-12.9707
		RP11-474P2.2	-9.28759
		TUBA1A	-5.3581
		METTL7A	-5.63444
		KRT18	-16.4534
		KRT8	-34.6243
		RP11-603J24.14	-12.6192
		MSRB3	-7.53347
		RP11-530C5.4	-10.2995
		RP11-591N1.1	-9.96207
		NUDT4	-12.6544
		ELK3	-5.54121
		TTC41P	-6.33831
		TXNRD1	-6.99495
		RP11-651L5.2	-7.12606
		ATP2A2	-9.27194
		RP1-46F2.2	-5.20865
		ALDH2	-8.70503
		RP11-385N17.1	-5.26894
		TBX3	-9.74918
		COX6A1	-6.66728
		MLEC	-9.60849
		SAP18	-5.44999
		FLT1	-5.28263
		MTUS2	-9.40792
		RP11-421P11.5	-7.44195
		FREM2	-5.80065
		ITM2B	-6.93878
		RP11-40A8.3	-5.49403
		RP11-173B14.4	-6.87395
		KCTD12	-23.3232
		FARP1	-5.37815
		COL4A1	-12.1726
		ADPRHL1	-13.7523
		DAD1	-6.32984
		MIR208A	-18.3296
		CTD-2201G16.1	-7.30877
		FITM1	-5.4603
		GMPR2	-6.40121
		CFL2	-5.12335
		NID2	-8.01382
		RP11-589M4.4	-6.36272
		RP11-618G20.4	-6.20587
		HMGN1P3	-7.68669
		TMED10	-5.37219
		FLRT2	-10.6349
		NDUFB1	-5.41265
		SERPINA1	-7.40235
		INF2	-6.01934
		CRIP2	-10.319
		RP11-701H24.3	-6.8701
		RP11-680F8.4	-6.27591
		RP11-1084A12.1	-5.1824
		ACTC1	-22.7693
		RNU6-188P	-5.22465
		B2M	-6.55692
		CGNL1	-12.054
		GTF2A2	-5.34665
		RP11-745A24.1	-12.702
		TPM1	-7.07995
		RP11-265M18.2	-5.74611
		PPIB	-8.21679
		MIR1272	-6.19498
		NPTN-IT1	-7.01219
		MESDC2	-6.70387
		SH3GL3	-11.3453
		ALPK3	-6.56022
		MFGE8	-5.16967
		IDH2	-5.89013
		VIMP	-6.76413
		NDUFB10	-6.18405
		TNFRSF12A	-12.2628
		CLDN6	-6.78364
		RP11-93O14.2	-7.49631
		RP11-480G7.2	-12.0848
		HERPUD1	-6.76252
		DOK4	-17.5689
		RRAD	-7.97875
		CTD-2033A16.1	-12.2693
		RP11-490B18.6	-6.37461
		RP11-48B14.1	-5.78255
		PSMB6	-6.03407
		RNF167	-10.1502
		PFN1	-6.20099
		CLDN7	-6.05603
		EIF5A	-6.24269
		CNTROB	-6.0616
		MYOCD	-18.461
		UNC45B	-9.90727
		TCAP	-12.8621
		KRT19	-25.3058
		JUP	-6.1141
		GRN	-6.15229
		MYL4	-23.4244
		KPNB1	-7.52374
		HOXB4	-7.81084
		RP11-501C14.9	-6.5556
		AC091133.1	-5.98366
		COL1A1	-9.14224
		RP11-758H9.2	-7.05682
		DCAF7	-5.41781
		GPRC5C	-5.60303
		RP11-452I5.2	-8.20944
		RN7SL573P	-5.58208
		RP11-649A18.3	-5.14591
		RNY4P36	-8.24959
		RP11-720L2.2	-6.8398
		RNU7-25P	-7.97286
		MYL12A	-6.35621
		MYL12B	-16.5017
		RAB31	-6.44273
		VAPA	-5.39231
		TUBB6	-5.65271
		RP11-627G18.3	-6.31685
		GATA6	-8.55962
		DSG2	-9.82011
		TTR	-8.11672
		WDR7	-5.13265
		RP11-1151B14.5	-13.9536
		CYB5A	-7.63065
		GAMT	-7.2126
		DAZAP1	-5.42584
		TIMM13	-10.2467
		AES	-10.4115
		CD320	-5.8778
		CNN1	-7.35501
		BRD4	-5.00284
		TPM4	-9.82792
		DMKN	-5.42259
		SPINT2	-10.8459
		PPP1R14A	-5.74745
		PSMD8	-5.05075
		ACTN4	-7.03426
		C19orf47	-11.6112
		APOE	-24.0385
		TRAPPC6A	-5.39117
		CKM	-11.2114
		PPP5D1	-6.51158
		DACT3-AS1	-5.34056
		SEPW1	-13.6762
		BAX	-6.45817
		FTL	-10.9022
		FAM71E1	-14.137
		CTD-2545M3.8	-23.038
		CTD-2616J11.10	-7.9364
		TNNT1	-6.11601
		TNNI3	-8.92086
		RP11-314N13.10	-5.77324
		DSTN	-16.7971
		RRBP1	-9.45689
		RIN2	-5.7364
		RP11-218C14.8	-8.03066
		SNTA1	-7.58331
		DYNLRB1	-6.95076
		MAP1LC3A	-7.75452
		RF00017	-27.4715
		NNAT	-8.78716
		WFDC2	-7.12893
		RP4-800J21.3	-5.11113
		ADRM1	-7.06265
		EEF1A2	-13.0076
		ADAMTS1	-7.65679
		GART	-9.31812
		TTC3	-5.07863
		SH3BGR	-14.1549
		COL18A1	-19.918
		SDF2L1	-5.35198
		MMP11	-10.1814
		MIR548J	-7.28584
		CITF22-62D4.1	-5.15759
		AL079295.1	-8.12024
		MIR6819	-7.85038
		DDX17	-5.83577
		ACO2	-5.56339
		RP1-257I20.14	-6.4711
		FBLN1	-10.2206
		CD99	-6.65071
		RF02271	-5.54568
		REPS2	-5.30672
		PDHA1	-5.85291
		SMPX	-20.4506
		SMS	-6.44154
		SAT1	-6.32253
		ATP6AP2	-6.27673
		RP3-339A18.6	-6.15348
		COX7B	-7.38547
		PGK1	-5.93447
		ARMCX3	-5.16522
		BEX1	-5.00391
		TCEAL8	-6.05698
		TCEAL9	-9.19208
		RP6-149D17.1	-6.69892
		COL4A5	-5.19637
		RP1-93I3.1	-9.76969
		RF01169	-9.01794
		RP3-417G15.1	-10.3595
		MIR503	-5.7938
		RP11-481F23.1	-5.21935
		RNU6ATAC23P	-6.10984
		TMEM185A	-6.70961
		IDH3G	-7.75111
		CH17-343M10.2	-5.41281

### Sheet: Focused_Screen_CM_TBX5ENH
Up-Regulated Genes	Up-Regulated -log10pVal	Down-Regulated Genes	Down-Regulated log10pVal
CRABP2	5.53631	NPPA	-8.44719
TGFB2	6.54416	NPPB	-5.3266
RN7SKP295	5.2106
CTD-2154I11.2	6.90947
EGR1	6.68114
LUZP6	5.32638
RP11-351I21.10	5.54125
GS1-251I9.3	7.35915
HAS2AS	7.10801
MYOF	6.18339
C11orf96	10.5074
PRSS23	6.15928
SLC2A3	6.92448
GANC	5.08772
GATM-AS1	6.87579
RP11-420M1.2	6.18596
RP3-417G15.1	6.15219

### Sheet: KO_CM_EXONKO
Up-Regulated Genes	Up-Regulated -log10pVal	Down-Regulated Genes	Down-Regulated log10pVal
RPL22	6.23729	RNF207	-8.78968
ENO1-AS1	8.58443	NPPA	-13.3493
AL357140.2	5.17987	PDPN	-5.03482
KIF1B	12.1862	AL049569.2	-5.53231
TCEA3	6.37275	KDM1A	-6.67589
TRIM63	5.66251	RPL11	-7.03674
FABP3	13.7133	SH3BGRL3	-8.18181
AKIRIN1	8.78969	AL354864.1	-7.65153
MACF1	12.434	COL9A2	-5.22161
CITED4	9.63705	KIF2C	-7.32802
AL357079.2	6.85502	AL592166.1	-22.1393
UQCRH	7.59753	PRDX1	-14.2439
AL390243.1	8.99757	AL355483.3	-6.35464
ITGB3BP	10.3003	SERBP1	-7.22107
NEXN-AS1	39.4075	TYW3	-6.5518
CCN1	9.42125	CRYZ	-26.7534
PLPPR4	22.4331	SLC44A5	-7.73049
AGL	11.459	RPL5	-13.452
SLC16A1-AS1	8.38181	S100A11	-20.4756
PHGDH	7.55431	S100A6	-17.2119
PRKAB2	7.45033	ATP1A2	-6.59748
PDE4DIP	10.5267	AL592435.1	-5.35066
ENSA	6.82947	GAS5-AS1	-15.6179
LOR	12.3478	ASPM	-5.2599
HAX1	5.68277	KIF14	-5.22436
LMNA	6.68651	PPP1R12B	-6.3254
NES	11.459	BTG2	-16.8069
FCER1A	5.62209	ATP2B4	-9.13713
F11R	10.4913	AL590138.1	-7.67148
AL499616.1	17.0602	HLX-AS1	-5.34728
MGST3	15.9009	AL512343.2	-10.7558
DCAF6	7.78967	RHOU	-6.44127
ATP1B1	5.98525	AL136171.2	-11.5196
AL645568.1	11.459	GNG4	-5.17233
BRINP2	7.00276	ZNF695	-5.34179
HMCN1	7.71009	PXDN	-9.14771
AC096677.1	90.7065	RPS7	-9.20809
LMOD1	6.65432	COLEC11	-7.63698
TIMM17A	6.00345	SULT6B1	-7.3434
RCOR3	6.33389	AC068725.1	-5.62964
ATF3	5.391	TRABD2A	-7.59753
TGFB2-AS1	32.7703	VAMP5	-7.43772
C1orf143	20.5542	AC016738.1	-7.22107
ACTA1	6.69081	GYPC	-24.9477
SIPA1L2	7.78967	TUBA3D	-5.62332
AL160408.2	7.02073	RND3	-6.82235
ACTN2	7.22107	TFPI	-10.1394
ID2-AS1	31.1129	EEF1B2	-6.49935
APOB	5.62741	ZDBF2	-9.06731
LTBP1	5.6554	RPL37A	-18.2634
CDC42EP3	9.4089	IGFBP2	-6.85502
AC007877.1	8.99757	AC007563.2	-14.3402
EPCAM	5.41596	PTMA	-28.7144
SPTBN1	5.17987	AC023480.1	-7.41114
RTN4	5.85172	RPL32	-12.6845
WDPCP	13.244	NR1D2	-15.9009
UGP2	9.20809	CMTM7	-6.14873
AC007389.3	5.0697	SCN5A	-9.08581
ANXA4	12.1862	RPSA	-5.81904
AAK1	11.7593	RPL14	-7.59753
PRADC1	15.583	RPL29	-14.5133
COX5B	14.5132	TKT	-10.9875
AC018878.1	8.86454	IL17RD	-7.78319
DBI	13.452	PRICKLE2-AS1	-5.41133
GPR17	5.06928	COL8A1	-5.66449
CFC1	7.40799	RPL24	-10.5267
AC007364.1	7.23661	ALCAM	-5.31123
ITGA6	20.768	AC112503.1	-6.89731
AC078883.1	7.59753	TRH	-19.7614
MAP3K20	11.5059	AC074033.1	-7.05952
ATP5MC3	8.58443	NCAPG	-6.24171
AC009948.3	20.8028	RPL9	-7.98443
SLC40A1	25.2622	LIMCH1	-8.2057
AC005540.1	8.38181	AC107068.2	-24.5433
RAPH1	5.02166	CORIN	-7.76119
PNKD	8.99757	PDGFRA	-5.51649
SGPP2	11.7114	RPL34	-5.02648
ACSL3	8.58443	MAD2L1	-8.66735
ITM2C	10.0766	CCNA2	-6.64694
SH3BP4	16.1222	SPRY1	-6.82846
FBLN2	5.11712	RPS3A	-11.6987
STAC	12.5956	MND1	-5.77903
XIRP1	27.9381	SPOCK3	-6.59642
EXOSC7	5.53044	CENPU	-7.43105
LRRC2	14.2014	AC025183.1	-20.0417
PTH1R	12.434	IRX2	-25.4157
MYL3	6.62988	C5orf38	-22.4977
QARS	5.17987	IRX1	-14.1524
LAMB2	9.02091	BASP1	-6.47774
KLHDC8B	6.7581	ISL1	-6.17433
DAG1	11.2219	ADAMTS6	-10.7919
ALAS1	5.35967	CENPH	-8.57844
TNNC1	33.6983	CCDC125	-7.39448
CADPS	10.5576	CRHBP	-8.55908
MITF	13.295	RPS23	-17.6563
RYBP	6.15403	VCAN	-5.02648
GBE1	6.11044	ELL2	-6.85024
DCBLD2	5.31228	LIX1	-44.7067
CCDC80	29.5023	STARD4	-5.33582
AC074044.1	24.823	NREP-AS1	-12.6845
POPDC2	11.4964	MEGF10	-7.37189
KALRN	6.75097	SLC27A6	-12.6845
HEG1	5.32225	ISOC1	-11.5401
AMOTL2	5.67075	LYRM7	-5.81904
MRAS	13.0233	SPOCK1	-6.16637
AC092919.1	6.15403	PCDHA10	-5.17338
NDUFB5	10.3003	PCDHGA10	-6.4628
ETV5-AS1	6.79954	SPINK5	-5.48843
AC007920.2	11.2219	PDGFRB	-9.28803
HES1	9.78025	RPS14	-8.38181
TFRC	5.98525	AC026689.1	-5.25623
AC069257.1	8.67698	NPM1	-7.22107
CRMP1	7.95528	AC106795.2	-7.29791
AC092834.1	5.98053	HNRNPH1	-5.02648
SOD3	10.7558	AC008443.1	-7.98443
LGI2	5.74921	FOXC1	-23.7319
AC098595.1	15.9009	TUBB2A	-7.49066
DANCR	5.6554	PSMG4	-12.623
TECRL	6.40882	AL512380.2	-5.6554
G3BP2	6.49935	HIST1H1A	-6.8318
FRAS1	5.41699	HIST1H1D	-8.63132
ANXA3	6.91409	HIST1H2AJ	-5.37752
ANTXR2	9.68504	TUBB	-22.1393
GPAT3	7.53078	LSM2	-8.58443
HERC3	5.06289	GPSM3	-6.62259
GPRIN3	5.26463	RPS18	-9.20809
AC097478.1	17.0305	RPL10A	-9.20809
AP001961.1	11.3601	HSP90AB1	-30.7059
BANK1	9.30786	RCAN2	-5.92312
SLC39A8	12.7173	SDHAF4	-11.8369
LEF1-AS1	5.36819	AL121972.1	-5.49433
CAMK2D	18.8816	IRAK1BP1	-5.33786
ANXA5	6.01844	TTK	-5.48019
SLC7A11	6.44647	PRDM1	-11.0663
MGST2	5.10075	CD24	-11.9411
GYPE	13.1382	Z99289.1	-50.9364
AC093890.2	17.3696	MARCKS	-26.268
EDNRA	21.1246	GJA1	-5.15421
GUCY1A1	8.99046	AL365259.1	-10.6951
FNIP2	9.87349	RPS12	-10.0766
MSMO1	5.10231	TARID	-10.2492
SLC25A4	12.434	PERP	-5.42216
AC093797.1	9.20809	ETV1	-5.78886
AC091965.1	13.2666	CBX3	-5.6554
AC024588.1	7.72368	CREB5	-5.47295
FST	51.2605	CHCHD2	-10.0766
PLPP1	8.29866	ZNF680	-5.30156
AC008914.1	16.1866	SEMA3C	-7.73112
CMYA5	5.49433	TFPI2	-24.7726
HAPLN1	62.1343	GNG11	-16.1655
MEF2C-AS1	17.0602	SGCE	-18.5711
AC008840.1	22.8245	AP4M1	-6.66202
PAM	9.9815	PTPRZ1	-5.19827
AC106786.2	14.7853	CNTNAP2	-10.8756
AC106786.1	5.22499	ANGPT2	-5.27124
AC016556.1	6.74106	AF106564.1	-10.1358
AC112196.1	10.0766	CDCA2	-5.68972
AC026691.1	16.8235	EBF2	-17.9339
TMCO6	5.02648	DUSP4	-5.71839
GRXCR2	6.37476	UNC5D	-5.61944
AC011373.1	6.7497	AC087623.3	-8.37872
ANXA6	6.3254	AC104393.1	-36.2266
GM2A	8.65849	RPS20	-17.9585
CLMAT3	7.07296	SULF1	-6.70946
AC011365.1	15.6253	RDH10	-8.78968
CPEB4	5.28512	AC009902.2	-50.6758
CLTB	6.49935	AP003352.1	-10.3003
MGAT4B	6.74062	PABPC1	-7.59753
SERPINB9	14.3742	CTHRC1	-7.92731
SERPINB6	6.3254	ANGPT1	-6.46378
RREB1	6.40968	COL14A1	-5.3692
MYLIP	12.2651	RPL8	-8.18181
AL022068.1	9.20809	ADAMTSL1	-7.19791
HLA-C	7.70035	RPS6	-10.3003
COL11A2	5.16181	GCNT1	-7.57951
AL035588.1	5.49596	TLE4	-6.67049
FO393414.3	6.28974	AL513318.2	-9.92916
COX7A2	7.40799	ROR2	-5.91535
AL591519.1	11.6475	ANP32B	-6.49935
Z99496.2	11.4945	TMEFF1	-5.60314
PKIB	25.7199	AL359644.1	-5.06837
CENPW	6.34016	RPL35	-12.1862
RSPO3	76.3624	RPL12	-13.452
BCLAF1	5.81904	PRRX2	-16.5528
PHACTR2	7.85205	RPL7A	-14.2439
UTRN	6.68036	AL157392.4	-5.78029
DYNLT1	5.17987	CXCL12	-5.27278
MPC1	5.25248	PRKG1-AS1	-5.77903
NDUFA4	11.459	AC025038.1	-27.8704
BZW2	6.67589	CDK1	-5.34788
HDAC9	6.33053	DDIT4	-9.85549
NPY	48.7666	ZNF503-AS2	-8.71555
OSBPL3	5.13448	RPS24	-5.17987
CYCS	12.1862	LGI1	-6.1797
BBS9	6.56566	PDLIM1	-9.62525
AC008080.4	24.5925	SFRP5	-7.48883
BMPER	15.9351	NKX2-3	-7.12713
SEPTIN7	11.9411	TLX1	-6.41274
STK17A	10.2753	GFRA1	-5.04282
MYL7	38.944	GRK5	-5.98805
OGDH	5.20863	MKI67	-5.36581
HSPB1	8.99757	AL354950.2	-5.16447
MAGI2	8.18181	IFITM2	-5.02648
AC002074.1	23.5209	RPL27A	-11.6987
LMTK2	5.09205	SPON1	-8.23287
RELN	18.0169	SAA1	-10.4551
PRKAR2B	23.4681	CCDC34	-11.0203
AC002465.1	27.5579	AC132216.1	-8.28667
FLNC	6.15403	PAMR1	-5.25972
PODXL	7.65646	FAU	-7.98443
LUZP6	9.85549	ACTN3	-5.73461
DGKI	28.7144	RPS3	-14.5133
TRIM24	20.4756	AP000779.1	-9.88345
KDM7A-DT	13.4292	ANGPTL5	-11.4006
NDUFB2	8.78969	ZBTB16	-5.92482
AC025857.2	5.73679	RPS25	-7.03674
AC130352.1	11.2219	AP003396.5	-8.04751
ZMAT4	11.1511	UBASH3B	-5.32915
AC090739.1	8.44832	AP001970.1	-7.35268
IMPAD1	6.3124	BARX2	-7.19791
CA8	11.7704	KCNA5	-6.62286
PKIA-AS1	10.9875	KCNJ8	-6.04625
CA3-AS1	12.1857	AC009320.1	-8.44413
AC087439.1	16.1866	HNRNPA1	-8.58443
OTUD6B	7.03674	PA2G4	-7.78967
DPY19L4	7.48093	RPL41	-7.40799
C8orf37	6.65464	NACA	-11.6987
TSPYL5	11.2605	AC025575.2	-9.19153
AC105328.1	7.03674	NAV3	-6.29199
OXR1	5.55535	SNRPF	-5.02648
AARD	10.3401	LINC01405	-13.6294
HAS2-AS1	29.5023	PTPN11	-13.9772
FBXO32	12.7332	RPLP0	-11.2219
PCAT1	17.4133	DYNLL1	-5.81904
ST3GAL1	5.33235	RAN	-5.17987
FOXH1	9.42125	ZAR1L	-8.10003
VLDLR-AS1	6.4726	LINC00458	-5.06262
DENND4C	7.43827	DACH1	-5.40601
TUSC1	5.17711	MIR4500HG	-5.04282
BAG1	6.67589	FITM1	-30.1393
CCDC107	5.02648	MIS18BP1	-5.8578
FAM189A2	10.7974	DLGAP5	-6.689
TLE1	5.43349	SIX1	-14.7186
GADD45G	6.13494	SMOC1	-13.5602
WNK2	5.44893	PGF	-6.00081
PALM2-AKAP2	15.9009	NRXN3	-10.1271
SLC31A1	5.22134	TUNAR	-8.58631
NDUFA8	5.33582	DLK1	-5.14454
MRPL41	7.22107	AHNAK2	-9.22882
PFKP	17.0602	CDCA4	-10.7262
AKR1C1	11.0531	NOP10	-5.17987
VIM-AS1	6.85502	AC022467.2	-7.70509
HACD1	14.839	MYZAP	-6.0999
C10orf113	7.78967	AC012653.2	-7.11254
PIP4K2A	8.90843	CCNB2	-6.53082
AL355501.1	5.49265	PCLAF	-5.12176
BAMBI	9.46357	RASL12	-6.82263
ITGB1-DT	9.20809	ZWILCH	-6.67589
AL121748.1	6.13788	CHRNA3	-7.08613
AL392046.1	6.3254	RPS17	-6.49935
CISD1	5.81904	SLCO3A1	-8.5563
AC022017.1	10.3943	RPS2	-7.22107
NODAL	8.1303	THOC6	-9.76004
PSAP	9.85549	RPS15A	-12.434
AC073389.2	14.4008	NSMCE1-DT	-5.19694
VDAC2	9.85549	AC018553.2	-11.459
LDB3	7.03674	AC106742.1	-14.9661
FAS	10.7558	IRX5	-11.9549
LIPA	6.70037	MMP2	-10.5518
ANKRD1	16.7662	CDH11	-7.14465
PCGF5	9.28445	RRAD	-5.02846
IDE	9.71937	FOXC2-AS1	-10.4546
MYOF	32.7703	RPL13	-14.5133
PGAM1	5.49433	RFLNB	-5.39109
HPSE2	24.3876	GABARAP	-5.02648
GOT1	7.59753	TMEM256	-5.1493
NT5C2	5.82577	RPL26	-7.03674
ATP5MD	6.49935	MFAP4	-5.528
DHX32	6.34574	WSB1	-5.81904
HRAS	5.24333	LHX1	-11.8404
CAVIN3	5.55244	RPL23	-6.49935
MRVI1	5.32062	LINC00672	-7.37051
PLEKHA7	6.25109	RPL19	-16.7663
C11orf96	6.49935	TOP2A	-5.3192
MYBPC3	18.1704	ADAM11	-8.85061
PGA5	12.8075	PNPO	-5.53075
COX8A	10.3003	HOXB2	-5.8842
PRDX5	8.99757	SUMO2	-6.3254
RASGRP2	17.4012	AP000915.2	-12.8095
SERPINH1	5.21055	NDC80	-7.40713
AP000785.1	7.37319	SNRPD1	-5.81904
AP002768.1	7.98528	TTC39C	-8.83373
PRSS23	5.6554	RPL17	-15.6179
AP001351.1	7.22107	AC016229.1	-7.13838
SLN	5.70771	AC110597.3	-5.76113
HSPB2	8.55879	AC023301.1	-5.77903
DIXDC1	15.0601	CYB5A	-5.66861
DLAT	7.07296	RPS15	-6.15403
TIMM8B	5.98525	RPL36	-8.58443
TAGLN	13.8676	TPM4	-7.98443
SC5D	5.21055	RPL18A	-11.459
AP000708.1	7.33524	ZNF714	-6.83278
KCNJ5	13.0159	SYNE4	-6.18654
TPI1	7.22107	ZNF790-AS1	-7.04835
SLC2A3	13.452	RPS16	-5.49433
A2M	22.8065	TRAPPC6A	-5.49433
AC008115.2	8.19466	SNRPD2	-12.434
AC007552.2	13.8418	AC011466.3	-6.33893
AC068792.1	5.14269	CCDC114	-5.02648
AC087588.2	6.3254	RPL18	-8.78968
KIF21A	6.3254	RPL13A	-8.99757
PUS7L	31.2422	RPS11	-7.40799
IRAK4	20.9908	AC092070.3	-9.76291
AC008124.1	8.0368	RPS9	-7.98443
COL2A1	14.7853	NLRP7	-43.4906
KRT8	11.2219	TMEM190	-5.25006
BLOC1S1	16.0596	RPL28	-8.99757
AC009779.2	10.5267	RPS5	-5.49433
ESYT1	9.98639	CHMP2A	-7.03674
AC034102.5	42.252	AL050403.2	-11.1549
ATP5F1B	8.58443	TPX2	-5.87495
SRGAP1	11.8756	SPAG4	-20.0716
DYRK2	6.86078	MAFB	-9.88729
AC011611.3	5.93936	UBE2C	-5.13834
AC025164.1	15.0601	ZNFX1	-11.2219
SLC25A3	10.7558	PRELID3B	-5.9481
APPL2	7.49296	EDN3	-7.58202
COX6A1	13.1935	RPS21	-9.85549
ORAI1	7.32183	AL121827.2	-5.42605
UBC	5.17987	AL353658.2	-6.93057
EPSTI1	14.3902	ATP5PO	-7.3796
DNAJC15	42.1529	AP000688.3	-6.73644
TSC22D1-AS1	47.2389	HMGN1	-7.03674
ESD	26.6235	USP18	-14.5118
DIAPH3-AS1	7.5485	TBX1	-8.18181
AL159972.1	5.52124	MN1	-6.58328
UCHL3	5.48327	TST	-5.34517
AL137244.1	20.6909	USP9X	-7.78967
KCTD12	17.0602	MAOA	-7.91804
GPR183	9.95723	TIMM17B	-21.801
TPPP2	12.434	RPS4X	-10.5267
MYH6	26.0476	JPX	-9.15052
DAAM1	5.86264	SLC16A2	-6.63302
LGMN	10.7558	DRP2	-5.43805
AL132642.1	6.33082	RPL36A	-6.3254
ASPG	5.39272	TMSB15A	-7.29621
AC022613.3	7.40799	TCEAL8	-9.42125
ACTC1	18.2634	TCEAL9	-11.2219
THBS1	28.8642	BEX3	-27.5543
AC037198.1	10.2207	RPL39	-5.33582
SRP14	18.8816	SMARCA1	-15.9009
GANC	12.434	RBMX	-5.81904
CAPN3	25.2724	HAUS7	-5.06165
MAP1A	5.31196	RPL10	-14.5133
ELL3	5.6554
B2M	9.42125
AC091073.1	5.6554
TEX9	17.7796
AC090517.2	18.3339
TPM1	22.1394
PKM	7.98443
NPTN-IT1	5.12696
CIB2	12.1133
MFGE8	8.38181
FAHD1	5.6554
HAGH	5.81104
ATP6V0C	6.67589
ATF7IP2	5.88514
SEZ6L2	6.09346
AC026471.5	8.48056
MYLK3	11.2219
DOK4	10.7558
AC126773.4	5.50484
PSMD7	9.20809
EMC8	8.78969
PFN1	10.3003
SPAG7	6.3254
TMEM88	12.9645
MYOCD	9.20809
SPECC1	6.07879
DHRS7B	6.85926
UNC45B	7.22107
MED24	7.9829
STAT3	7.5138
MYL4	5.49433
TBKBP1	5.06289
ATP5MC1	9.20809
PTRH2	10.23
AC005746.2	14.8888
TBX2-AS1	6.38776
CEP95	6.85502
AC079210.1	5.58103
ATP5PD	5.33582
CBX4	5.31403
DCXR	5.6554
AC132872.3	5.18956
AP005329.2	13.7133
AP005059.2	6.3254
IMPA2	11.6748
MIR133A1HG	18.2205
GATA6	11.7281
AC110015.1	9.42125
AC012123.1	10.0732
FHOD3	7.50947
ATP5F1A	7.03674
AC120349.1	11.459
TCF4-AS1	5.649
AC105105.3	7.40799
AC104971.1	5.6554
DOK6	23.2265
CBLN2	14.6602
GADD45B	6.67589
NFIC	6.23835
ZFR2	6.96234
SHD	5.64276
TRAPPC5	5.49433
LDLR	6.53911
CNN1	7.59753
PRDX2	7.98443
NDUFB7	6.67589
TMEM38A	7.87565
BST2	6.15403
JUND	6.67589
COX6B1	10.3003
ACTN4	7.59753
CEACAM21	5.92846
APOE	34.9082
CKM	19.8297
PPM1N	6.26874
SELENOW	9.42125
NUP62	6.74501
CLEC11A	9.22237
TRIB3	5.26004
RNF24	9.76531
TMEM230	5.40675
LRRN4	8.54745
FERMT1	14.4208
BMP2	9.37416
AL021396.1	5.02648
PLCB1	9.73745
DSTN	12.434
FAM182A	11.7627
AL078587.1	54.2311
DLGAP4-AS1	15.9566
CTSA	5.98089
CEBPB-AS1	5.71436
DOK5	7.05037
FAM210B	5.33582
MIR1-1HG-AS1	9.4115
EEF1A2	24.9477
MIR99AHG	7.68263
GABPA	11.459
LINC00649	5.49433
SH3BGR	6.82743
TXNRD2	8.74305
MMP11	15.6179
TPST2	5.7057
AC004882.3	7.44523
ADM2	6.21091
CD99	16.7662
MID1	7.88717
AP1S2	9.20809
ADGRG2	17.6666
SH3KBP1	20.6275
EIF1AX-AS1	35.3447
RPS6KA3	10.6395
SMPX	56.5461
SMS	20.1512
TMEM47	18.643
DYNLT3	8.90976
SYTL5	56.3407
RPGR	8.91084
TSPAN7	33.9985
MID1IP1	6.64979
KDM6A	6.3617
GRIPAP1	7.36426
MAGED1	46.7262
MAGED2	5.17987
COX7B	10.0766
PGK1	5.98525
KLHL4	7.0469
ARMCX3	6.85502
BEX1	26.7952
TCEAL4	21.4655
CLDN2	7.976
ACSL4	5.60267
PLS3-AS1	5.33582
KLHL13	5.76374
IL13RA1	13.0654
SLC25A5-AS1	12.434
NDUFA1	5.49433
GRIA3	18.4915
STAG2	6.14421
AL121601.1	16.3209
RBMX2	18.6817
GPC3	16.7662
CCDC160	20.4161
PHF6	15.6179
MOSPD1	7.54251
INTS6L-AS1	6.72824
ATP11C	8.00173
SLITRK4	6.94303
TMEM185A	20.337
MTMR1	9.36561
AC245140.3	5.17987

### Sheet: KO_CM_ENH3KO
Up-Regulated Genes	Up-Regulated -log10pVal	Down-Regulated Genes	Down-Regulated log10pVal
AURKAIP1	10.3444	ENO1-AS1	-5.84768
RPL22	6.68879	FBXO44	-8.00818
CAPZB	8.50184	NPPA	-9.19295
PINK1	5.07001	PDPN	-7.61123
LUZP1	7.3101	RPL11	-8.47367
TRNP1	5.07536	NKAIN1	-5.2479
FABP3	5.73883	SLC2A1	-5.82462
SFPQ	6.85825	AL592166.1	-13.0839
AKIRIN1	6.3538	CACHD1	-12.5688
NDUFS5	5.40905	RPL5	-13.0839
MACF1	7.11856	S100A11	-8.18656
PABPC4-AS1	9.02371	S100A6	-14.4194
UQCRH	5.87079	CRABP2	-9.67762
AC104170.2	5.8247	GAS5-AS1	-12.0016
AL390243.1	13.8711	NAV1	-12.378
TYW3	15.7969	BTG2	-11.6384
CRYZ	32.0659	FAM89A	-5.86973
NEXN-AS1	22.2291	RPS7	-7.90495
SPATA1	6.60334	BMP10	-6.29652
CCN1	5.87079	WDR54	-5.16196
SH3GLB1	10.6712	VAMP5	-11.8566
HS2ST1	8.02153	AC016738.1	-11.6525
AGL	5.87079	ZNF385B	-6.37821
LRRC39	5.05226	AC020550.2	-6.64326
GSTM4	5.67218	NRP2	-19.7667
LAMTOR5	5.63727	IGFBP2	-7.90495
PRKAB2	5.68772	DES	-6.63389
PLEKHO1	7.9321	PTMA	-22.6858
C1orf54	5.04816	RPL32	-8.47367
S100A10	9.39796	AC090948.1	-9.74986
HAX1	5.086	ZNF385D-AS1	-5.08994
MGST3	20.7584	NR1D2	-5.38694
GPA33	6.19546	CMTM7	-5.58297
XPR1	8.97047	SCN5A	-7.522
AL355999.1	5.35428	RPL29	-9.36826
AC096677.1	40.0154	TKT	-5.38694
LMOD1	7.48963	IL17RD	-5.18351
TGFB2-AS1	11.0037	RPL24	-8.44555
SIPA1L2	7.11856	ALCAM	-6.51251
AL713868.1	5.64824	FAM162A	-14.1822
ACTN2	6.10963	CNBP	-5.38694
NCOA1	7.49954	TRH	-5.75
DNAJC5G	8.64225	AC074033.1	-9.2952
CDC42EP3	7.47801	AC107294.2	-9.04544
AC007877.1	5.63727	IQCG	-5.84768
CALM2	9.09369	RPL9	-7.62882
UGP2	26.4434	AC107068.2	-12.9813
PRADC1	6.39832	IGFBP7-AS1	-12.0319
BOLA3	5.92822	ODAM	-6.94126
AC009309.1	5.63727	RPL34	-6.08601
STARD7-AS1	5.1861	SPRY1	-7.69791
COX5B	10.6712	RPS3A	-7.09293
CHCHD5	5.13312	MSMO1	-6.67962
BIN1	6.55535	SPOCK3	-8.53904
AC078883.1	11.3418	ANKRD37	-6.88874
ATP5MC3	6.60334	IRX2	-20.6628
AC009948.3	8.21422	C5orf38	-17.2603
COL3A1	34.1748	IRX1	-9.98241
SLC40A1	6.11779	UBE2QL1	-5.39897
SPATS2L	7.02338	RPS23	-13.4564
FZD7	5.35096	VCAN	-23.7113
SPAG16	6.16299	AC074132.1	-5.30857
FN1	8.79499	AC008840.1	-9.67762
ARPC2	9.39796	ELL2	-6.06892
PNKD	8.21422	LIX1	-7.62882
SPEG	7.82301	STARD4	-9.99259
SGPP2	9.87719	NREP-AS1	-19.3027
AC069277.1	12.8596	SLC27A6	-20.7138
SETD5	7.54808	ISOC1	-6.32181
TADA3	6.48097	EGR1	-17.077
FBLN2	8.4457	SPINK5	-6.2503
XIRP1	7.65546	ADRB2	-5.4268
EXOSC7	7.97414	PDGFRB	-5.21469
LRRC2	9.9772	RPS14	-13.4564
NME6	6.25669	NPM1	-5.16449
LAMB2	5.30919	FGF18	-7.17789
KLHDC8B	5.33933	STC2	-5.7068
RHOA	6.11277	FOXC1	-16.8125
DAG1	10.8081	PSMG4	-7.30179
DCP1A	9.00482	LSM2	-5.38694
TAFA4	7.71608	RPS18	-7.35815
MITF	14.6609	CDKN1A	-6.03446
DCBLD2	11.0855	HSP90AB1	-20.7138
CCDC80	20.2811	RCAN2	-6.58158
AC074044.1	13.3962	PRDM1	-14.3198
POPDC2	9.10745	CD24	-5.16449
GATA2-AS1	7.25436	Z99289.1	-7.86706
GATA2	5.03964	PERP	-12.0228
PPP2R3A	6.56208	PPP1R14C	-6.31674
COPB2	10.3444	AC004540.1	-6.8835
RBP1	23.759	SEMA3A	-7.79025
RNF7	6.60334	AC003991.2	-10.9714
AP2M1	5.87079	TFPI2	-9.41562
PSMD2	5.89395	GNG11	-14.794
AC069257.1	5.12472	SGCE	-13.4564
C4orf48	7.65546	HILPDA	-11.019
MXD4	10.9932	AC078842.2	-7.0044
ADD1	7.9321	TMEM176A	-5.44476
AC096576.3	5.56689	FDFT1	-7.62882
SOD3	8.59916	EBF2	-11.0682
KDR	12.4214	AC104393.1	-11.3091
TECRL	12.3602	RPS20	-8.47367
FRAS1	6.1634	RDH10	-5.38694
BMP2K	7.58898	HEY1	-5.03426
ANTXR2	14.9964	AC009902.2	-19.7138
AC093827.4	6.12995	ANGPT1	-5.17847
PDLIM5	18.4357	SQLE	-5.61466
SLC39A8	8.65157	SPINK4	-5.75837
LEF1-AS1	16.0278	TLE4	-5.5748
CAMK2D	6.85825	RPL12	-5.61466
MYOZ2	9.48617	AL158151.3	-7.81898
CLGN	5.06299	PRRX2	-11.2638
GYPE	14.4482	PTGDS	-5.05555
AC093890.2	6.83628	AC025038.1	-10.2744
EDNRA	13.335	COL13A1	-6.40997
LRBA	7.90651	DDIT4	-14.6092
GUCY1A1	6.58114	ZNF503-AS2	-5.25782
FNIP2	5.92993	RPS24	-8.47367
APELA	5.21217	BX842242.1	-6.32968
DDX60L	5.1861	AL162274.2	-6.08601
HPF1	5.16489	KCNQ1OT1	-8.76631
STOX2	6.40512	CDKN1C	-6.57871
SLC25A4	8.79499	LDHA	-9.0645
AC016650.1	8.10727	C11orf96	-6.83312
TARS	5.13255	FADS1	-6.08601
SLC1A3	5.441	ACTN3	-5.38222
NNT-AS1	5.40398	RPS3	-9.03537
FST	7.98444	PRSS23	-10.3132
CMYA5	6.85825	ANGPTL5	-7.65517
HAPLN1	6.32731	AP000465.1	-14.5776
PAM	11.9067	SC5D	-5.61466
MAN2A1	5.09413	AP001970.1	-9.42116
KCNN2	7.59816	WNT5B	-8.74126
AC106786.2	12.7522	ENO2	-8.76631
AC106786.1	7.7995	SLC2A3	-9.67762
AC112196.1	6.85825	AC024940.1	-5.16449
ANXA6	6.85825	NR4A1	-8.40404
GM2A	5.35504	LRIG3	-6.55394
CLMAT3	12.7522	GPN3	-11.7288
HAND1	20.7584	LINC01405	-7.14319
RARS	5.13017	PTPN11	-14.219
CPEB4	5.96452	TESC	-11.7103
SERPINB9	27.8042	RAN	-7.35815
SERPINB6	5.87079	FLT1	-9.57677
DSP	12.0693	LINC00458	-5.9333
TMEM14C	5.1861	OBI1-AS1	-13.374
TMEM14B	22.2291	SPRY2	-11.6525
MYLIP	7.4519	HNRNPC	-10.6395
TAPBP	10.4158	AL161663.2	-13.3575
BAK1	8.64353	SIX1	-9.66284
ANKS1A	5.28907	SNAPC1	-7.75347
BMP5	9.70782	SMOC1	-10.2708
AL445465.1	5.87079	FOS	-26.9501
AL591519.1	16.4513	NRXN3	-9.59026
BVES-AS1	5.3403	TUNAR	-6.08261
AL024507.2	6.24977	EML1	-5.38441
TSPYL1	5.54624	AHNAK2	-5.37075
Z99496.2	9.0826	NOP10	-5.38694
PKIB	16.6972	AC078909.1	-20.237
RSPO3	42.6198	SEMA6D	-7.81504
AL133346.1	6.10963	RPS17	-5.16449
BCLAF1	8.79499	RPS15A	-5.61466
PHACTR2	6.79865	AC018553.2	-12.3566
WTAP	7.06549	AC106742.1	-15.0017
AC073957.1	5.63727	IRX5	-7.37916
AC006483.2	7.11856	RRAD	-8.04681
AC004160.2	10.7119	FOXC2-AS1	-10.5454
MPP6	5.25084	RFLNB	-6.07826
AC005162.1	5.09543	EIF4A1	-5.38694
SEPTIN7	20.2811	RPL26	-8.47367
MYL7	10.0233	LHX1-DT	-8.03857
MAGI2	8.79499	LHX1	-11.0749
AC002074.1	9.09369	RPL23	-5.16449
ATP5MF	7.38429	AP000915.2	-15.2346
RELN	23.3033	RPL17	-5.38694
PRKAR2B	6.02565	ABCA7	-10.9196
AC002465.1	17.4533	IER2	-10.3132
GPR37	10.2287	BST2	-5.16449
AKR1B15	11.3532	JAK3	-5.08429
CALD1	5.40905	RPL18A	-9.36826
AC009264.1	9.55732	JUND	-11.3091
DGKI	5.87079	AC011455.6	-9.07746
TRIM24	21.7324	DLL3	-5.44012
TBXAS1	9.46032	CEACAM21	-8.84039
NDUFB2	10.6712	TRAPPC6A	-7.62882
KEL	5.88545	ERCC1	-14.8941
GATA4	7.11716	RPL18	-11.6525
AC025857.2	5.8798	TNNT1	-7.30856
R3HCC1	6.54208	AL050403.2	-5.27243
EXTL3	8.39282	ID1	-8.18656
LEPROTL1	9.09369	PXMP4	-10.9707
AC084024.3	5.15434	NORAD	-21.6867
BAG4	6.28125	MAFB	-5.13436
ZMAT4	13.3138	TSHZ2	-5.32196
PKIA-AS1	29.9478	BID	-6.88874
ZC2HC1A	12.6939	MIF	-5.16449
AC087439.1	6.10963	RPL3	-6.57871
GDF6	6.88455	AMELX	-5.74651
AARD	8.0343	SMPX	-5.61466
TATDN1	6.37797	SMS	-23.7113
AL161725.2	6.55622	PRDX4	-12.0016
MLLT3	5.02813	PLP2	-5.14994
FAM189A2	9.60657	PJA1	-6.75095
TMOD1	5.63727	RPS4X	-7.09293
PALM2-AKAP2	10.6712	RPL36A	-8.47367
CCDC183-AS1	7.65546	TCEAL8	-6.55414
SSNA1	6.18284	BEX3	-12.3566
MRPL41	15.0433	MORF4L2-AS1	-30.4407
AL590677.1	6.2842	PLP1	-7.02321
C10orf113	5.87079	FAM199X	-5.92646
PIP4K2A	7.4836	NCBP2L	-20.0291
ARHGAP21	5.59417	DOCK11	-6.92634
RAB18	5.00729	RPL39	-6.83312
ITGB1-DT	5.40905	SMARCA1	-7.90495
AL121748.1	8.16617
SGPL1	7.07965
PSAP	6.3538
AC073389.2	6.30551
AC022400.1	6.42874
FAS	7.38429
LIPA	7.43509
HIF1AN	5.40905
KCNIP2	5.35327
ATP5MD	10.0541
RBM20	7.14112
PDCD4-AS1	6.99356
AFAP1L2	13.5387
FGFR2	5.76309
TACC2	5.46778
ACADSB	6.18618
CHST15	5.72504
AL360181.2	5.42232
MTG1	8.61598
H19	8.49871
NAV2	6.36517
NAV2-AS2	5.97826
FIBIN	7.4911
AL353699.1	9.67009
CAT	12.1043
MDK	32.3396
ARHGAP1	5.50089
NR1H3	6.96936
TMX2	6.85491
SDHAF2	5.80716
GNG3	5.82868
COX8A	11.3418
GSTP1	7.9321
AP000785.1	5.65761
AP002768.1	9.5264
FZD4	7.233
AP000943.2	6.56076
AP001351.1	8.21422
DIXDC1	8.50184
DLAT	7.11856
TIMM8B	9.09369
APOA1-AS	16.2695
TAGLN	8.46559
AP001267.1	6.85825
VWA5A	5.33018
AP000708.1	7.97207
APLP2	5.63727
A2M	6.73173
AC129102.1	16.2147
PKP2	6.37562
AC079601.1	10.7138
PUS7L	8.39655
AC009779.2	13.4922
AC034102.5	19.3457
GNS	5.52392
MSRB3	13.0978
AC026124.1	5.3024
TMBIM4	5.3893
OSBPL8	7.9321
AC025164.1	5.87079
APPL2	6.79032
ERP29	6.10963
COX6A1	11.3418
AC084018.2	7.37476
ADGRD1	5.27271
FREM2	11.4278
DNAJC15	8.22243
SERP2	5.14191
ESD	12.7739
AL137244.1	28.5739
POU4F1	7.25843
OBI1	10.0669
NID2	8.79499
HIF1A-AS1	5.87079
AL392024.1	7.45064
TGFB3-AS1	5.21217
GALC	6.41969
LGMN	7.67519
AL157871.2	6.74453
CKB	18.8875
SRP14	5.87079
CAPN3	5.82284
ELL3	6.10963
AC012100.2	7.57374
AC090517.2	5.14912
TLN2	8.94548
TPM1	12.3909
IGDCC3	9.10788
AC009269.2	6.99357
MRPS11	7.01401
MFGE8	12.7522
IDH2	5.1861
ARRDC4	7.04892
MEF2A	6.10963
POLR3K	6.10963
JMJD8	5.2605
HAGH	9.28187
NDUFB10	5.1861
ROGDI	9.45657
AC022168.1	16.0944
ATF7IP2	21.516
APOBR	5.18769
MYLK3	6.60334
PSMB10	6.36548
CDH3	5.35665
AC126773.4	11.6484
WDR59	9.22363
AC040169.3	5.44156
EMC8	10.3444
CYBA	6.10963
TIMM22	7.43547
WDR81	5.9085
AC090617.4	8.43152
ENO3	7.38429
TXNDC17	7.11856
TMEM88	22.9405
MYH10	5.40905
FLII	5.03929
AC079336.5	5.70967
TMEM98	6.60334
MED24	5.13846
MYL4	5.40905
AC103702.1	6.47835
AC091133.1	5.63727
NME2	5.63727
MRPS23	6.8841
DYNLL2	7.70927
AC005746.2	6.12586
TBX2-AS1	17.1463
AC079210.1	6.06412
GPRC5C	7.49797
AP002409.1	13.2541
MIR133A1HG	12.2508
AC090912.2	6.28422
AC110015.1	22.2291
DSC3	13.2168
DSCAS	13.3034
GALNT1	6.10963
FHOD3	10.1745
ATP5F1A	5.4312
DOK6	9.64979
UQCR11	6.85825
SHD	16.3406
SAFB	5.17023
HNRNPM	7.11856
AC018761.4	5.12394
GET3	6.10579
PRDX2	11.3418
NDUFB7	13.8711
COPE	6.60334
NDUFA13	13.1192
COX6B1	8.79499
PSENEN	5.31989
LINC00665	5.97101
ZNF790-AS1	6.199
ZNF568	5.14262
KCNK6	7.64793
EIF3K	12.0354
PSMC4	5.48389
C19orf47	9.39796
ZNF229	5.14827
AC011481.2	5.40905
APOE	23.2424
NAPA	5.55612
FAM71E1	5.87079
ZNF880	7.15431
ZNF528-AS1	15.7766
ZNF528	11.9833
AC010332.3	7.03812
ZNF808	5.12029
ZNF667-AS1	18.8124
ZNF667	45.6662
ZNF552	6.54843
PRNP	7.90497
TMEM230	5.2212
FERMT1	8.72659
AL021396.1	6.60334
DSTN	19.8102
AL121761.1	6.67657
PYGB	8.01798
DLGAP4-AS1	13.8711
FAM210B	13.8711
APCDD1L-DT	5.14921
PSMA7	6.85825
LINC01697	5.98712
AP000238.1	15.4937
COL18A1	9.76839
TXNRD2	6.69109
AC004882.3	8.21422
SLC25A6	9.70782
CD99	13.8711
MID1	6.45862
AP1S2	7.65546
TSPAN7	16.3342
KDM6A	6.425
AC115618.1	8.33538
PQBP1	7.38601
TSR2	5.80051
SLC7A3	6.45755
ITGB1BP2	5.14942
BEX1	13.1192
SLC25A5-AS1	8.50184
AFF2	6.71251
TMEM185A	6.95717

### Sheet: KO_CM_ENH5KO
Up-Regulated Genes	Up-Regulated -log10pVal	Down-Regulated Genes	Down-Regulated log10pVal
SH3GLB1	10.4154	PDPN	-5.33996
SLC16A1-AS1	5.46557	RPL11	-5.15933
S100A10	19.2877	YBX1	-5.15933
RGS4	6.42731	CACHD1	-7.81655
DCAF6	5.46557	RPL5	-9.53187
AL645568.1	9.10737	GSTM3	-6.29006
AC096677.1	6.4188	S100A6	-7.68097
LMOD1	7.24143	SULT6B1	-6.83315
ATP2B4	14.4216	AC108058.1	-6.47717
ACTN2	5.78204	MTLN	-7.35919
AC078883.1	9.96782	CFLAR	-12.3037
COL3A1	10.5729	RPL37A	-7.90128
SLC40A1	8.11975	PTMA	-9.53187
FZD7	6.18685	TKT	-5.78204
FN1	10.8746	IL17RD	-7.29064
XIRP1	6.79382	RPL34	-7.52132
HIGD1A	5.78204	SPOCK3	-5.89422
DCP1A	5.79276	IRX2	-11.173
MITF	5.08427	C5orf38	-10.0716
COPB2	5.46557	AC114947.2	-5.41369
PLOD2	5.78204	RPS23	-5.15933
ADD1	5.78204	AC074132.1	-5.98613
SOD3	5.9186	SLC27A6	-6.44607
KDR	7.95982	PCDHA12	-6.95484
TECRL	6.36992	FGF18	-8.6221
PDLIM5	5.78204	FOXC1	-6.86305
AC106881.1	5.78524	HSP90AB1	-9.10737
AC093890.2	6.9367	SEMA3A	-10.689
LRBA	9.84034	GNG11	-5.29024
FST	7.19571	EBF2	-5.89422
AC008914.1	5.78204	AC009902.2	-7.58534
HAPLN1	15.3434	AC025038.1	-8.65654
CLMAT3	9.53187	AL133395.1	-8.50847
HAND1	8.69419	SCT	-6.01043
SERPINB9	14.1875	H19	-15.2962
DSP	5.78204	FTH1	-8.69419
TMEM14B	8.69419	CTSC	-5.01621
PIM1	5.38916	AP000465.1	-7.55497
BMP5	6.03824	AP000926.2	-8.2922
RSPO3	16.7471	AC010197.1	-8.69419
TIAM2	8.32517	AC090061.1	-5.49077
AC006483.2	5.15933	PTPN11	-9.96782
AC004160.2	5.83453	TESC	-5.18397
SEPTIN7	12.8319	AL138963.4	-6.10884
MYL7	7.90128	AL355075.6	-5.46557
CHCHD2	10.8746	AL161663.2	-12.0109
KIAA1324L	5.58647	DACT1	-5.23566
AC002074.1	19.2877	SYNE2	-8.4768
RELN	16.3906	NRXN3	-6.35258
CALD1	5.78204	WDR20	-7.90128
TRIM24	5.46557	AC078909.1	-6.10884
AC130352.1	7.1522	NSMCE1-DT	-7.83852
LEPROTL1	5.78204	AC018553.2	-6.10884
PKIA-AS1	8.69419	AC106742.1	-5.90898
GDF6	6.4705	IRX5	-6.94341
AARD	7.25169	FOXC2-AS1	-5.8046
VIM-AS1	8.69419	RPL23	-9.53187
C10orf113	6.10884	RPL19	-6.10884
FBXL15	5.01895	HOXB2	-9.04713
FIBIN	7.20266	AP000915.2	-7.03703
CAT	6.82545	RPL18A	-5.78204
MDK	7.52132	NORAD	-8.2922
AP001363.1	5.8467	EEF1A2	-5.78204
SLN	9.86364	SMS	-6.44607
TAGLN	5.44067	TIMM17B	-8.69419
KRT18	5.78204	MAGEH1	-11.7511
KRT8	9.10737	ARMCX1	-12.9602
AC124784.1	11.3457	TCEAL4	-8.69419
ATP2B1-AS1	7.52132	MORF4L2-AS1	-8.2922
ATP2A2	5.46557	DCX	-5.1897
ESD	5.31109
COL4A2	5.15933
COL4A1	11.8289
NID2	5.46557
ISCA2	5.15933
MOK	5.71375
CRIP1	5.86729
ACTC1	5.15933
THBS1	6.24537
GANC	5.15933
CAPN3	8.26788
AC012378.1	5.78204
TLN2	12.2965
TPM1	15.5619
MFGE8	5.15933
NME4	10.8746
AC022168.1	6.51168
TMEM88	9.50132
KRT19	17.9884
CAVIN1	5.30221
AC015909.1	12.8319
DOK6	5.68114
CBLN2	5.45806
SPINT2	5.46557
NFKBIB	7.71132
APOE	7.90128
DLGAP4-AS1	7.1522
APCDD1L-DT	17.0292
APCDD1L	15.5111
LINC01697	5.40582
ERVH48-1	6.13345
COL18A1	7.1522
CD99	11.3457
MID1	5.74965
SYTL5	6.34552
SYN1	6.44607
BEX1	6.10884
GRIA3	6.70835
CCDC160	6.72654
PHF6	8.2922
MOSPD1	7.02156
SLC9A6	7.1406
FHL1	6.08422
NAA10	5.15933
MECP2	8.53661
