## Supplementary material for "CHD-associated enhancers shape human cardiomyocyte lineage commitment": Table S5

### Sheet: Mid_CM_Enriched
Mid_Genes	Mid_Genes_pvals
TMEM14B	3.14466e-11
MASP1	3.01952e-10
MGST3	3.15069e-09
MYL6	2.28617e-07
ATP5G3	4.24182e-07
MYL4	5.53239e-07
HAS2	9.00932e-07
APOE	1.07492e-06
HAPLN1	3.4718e-06
NES	4.14488e-06
GHITM	7.90364e-06
CCDC80	8.00386e-06
COX6B1	8.53688e-06
TSC22D1	1.0061e-05
TXNDC17	1.04605e-05
PRDX6	1.08413e-05
RHOBTB3	1.25012e-05
SOD1	3.84706e-05

### Sheet: Late_CM_Enriched
Late_Genes	Late_Genes_pvals
NPPA	8.69874e-39
TTN	1.70077e-33
MT-ND1	1.20974e-30
MT-RNR2	2.59774e-30
MYH6	1.47321e-29
CTD-2545M3.8	8.93556e-26
MYL3	9.19672e-26
TNNT2	2.82848e-25
NREP	1.2361e-22
EMC10	1.45861e-21
CRYAB	5.80081e-19
MT-ND3	6.39769e-19
MT-CYB	1.5832e-17
SMPX	1.5944e-17
VCAN	5.03128e-17
NEBL	3.21285e-16
LDB3	5.63108e-16
TNNC1	1.21777e-15
MT-RNR1	2.8926e-15
FBN2	4.06155e-15
MT-ND2	1.26439e-14
EIF1B	1.5809e-14
MT-CO3	7.0263e-14
HSPB7	1.06188e-13
TNNI1	9.0262e-13
ACTN2	1.5157e-12
MT-ND4	4.14572e-12
FHL2	1.6314e-11
SORBS2	2.12243e-11
MYL4	2.49476e-11
PPP1R14C	4.3776e-11
MT-CO1	2.0104e-10
CORIN	2.5608e-10
MYL7	6.40307e-10
PLN	1.07294e-08
NPPB	1.61515e-08
ATP1B1	2.52809e-08
MT-CO2	2.6993e-08
SYNPO2L	6.39895e-08
GAS5	7.45679e-08
QKI	9.8794e-08
NAV1	1.52071e-07
ATP2A2	1.79345e-07
SLC8A1	3.17217e-07
ACTC1	4.62209e-07
MT-ATP6	4.77566e-07
TRIM55	7.67589e-07
RYR2	1.019e-06
TPM1	1.48592e-06
CSRP3	2.37335e-06
RP5-857K21.10	2.39566e-06
TCAP	2.97993e-06
RTN4	4.4432e-06
EMP2	5.87041e-06
COL18A1	9.31375e-06
ADPRHL1	1.63584e-05
MDH1	1.73732e-05
ANKRD1	1.94428e-05
MYOZ2	2.44839e-05
SVIL	4.97455e-05
NDUFS6	5.83771e-05
MYBPC3	6.31348e-05
GYG1	7.31028e-05
PPP1R12B	0.000110955
KIAA0114	0.000113961
LRRC75A-AS1	0.000128039
POPDC2	0.000138775
CKM	0.000152845
TRDN	0.000154188
MYOM1	0.000155034
PDLIM5	0.000171017
ZFP36L1	0.000188949
RPL5	0.000189153
MT-ND5	0.000202014
SRP14	0.000206851
ISOC1	0.000208637
EEF2	0.000211116
TNNI3	0.000269732
NKX2-5	0.000303825
USP28	0.000332086
