## Supplementary material for "CHD-associated enhancers shape human cardiomyocyte lineage commitment": Table S6

### Sheet: Upregulated
Up_Genes	Up_Gene_Pval
SOD1	4.34338e-78
DOK4	3.23375e-204
HAS2	1.30088e-128
ENO1	1.68385e-09
LDHA	0.0175769
MT-ATP6	4.05371e-76
SMS	3.74683e-44
MT-ND5	8.1024e-88
CCDC80	9.3965e-103
MT-ND4	2.86094e-91
S100A10	3.67667e-168
NPPA	2.39248e-38
MT-CO2	5.09751e-13
CRABP2	7.90599e-120
MIF	1.92653e-67
HAND1	5.4297e-26
MT-ND2	6.56089e-40
MT-CO3	2.77671e-70
TUBB	4.78248e-191
NREP	2.24084e-62
MYL3	3.42019e-133
C14orf37	1.30226e-53
SPRY4	5.38989e-09
MASP1	4.68616e-76
MT-ND3	2.99895e-30
TPI1	1.03569e-55
VAT1L	0.110647
COL13A1	4.93572e-07
GFPT2	0.710135
CHCHD2	5.348e-158
RAB3B	1.80445e-07
HTRA1	1.14544e-23
GYPC	1.55947e-71
SLC2A3	2.87426e-07

### Sheet: Downregulated
Down_Genes	Down_Gene_Pval
TPM1	6.78358e-41
PPP1R12B	4.72828e-132
RPS4X	0.156421
MYH6	1.54599e-284
FOS	8.55296e-119
ACTC1	1.58113e-267
PRDX1	4.21224e-48
PLN	3.30802e-72
MYL9	2.12602e-42
TNNI1	0
RPL5	1.48964e-54
TNNC1	1.16756e-238
RPLP1	0
MYL7	0
EGR1	1.53618e-54
CTGF	4.88886e-25
EEF1A1	1.09985e-93
TNNT2	2.7904e-279
RPS6	0
RPL32	5.30538e-66
RPL37	2.81993e-43
RPS24	2.74396e-104
RPL3	8.25483e-50
RPS27A	1.17338e-85
CYR61	0.874543
RPS3A	3.18725e-60
RPL6	4.11377e-134
RPL13	1.89639e-27
COL2A1	1.93063e-85
RPS18	1.52103e-42
RPL34	1.50383e-05
IRX2	0.000285121
RPL37A	3.1675e-86
RBFOX2	1.69102e-20
RPL15	1.91236e-60
RPL12	1.35318e-247
NAV1	0.0116734
COLEC12	3.53143e-29
RPL23	4.52816e-39
RPS8	2.01669e-68
RPSA	0
RPL26	1.55738e-15
ID1	1.161e-27
RPS12	1.00245e-207
RPL7A	3.63122e-50
APOE	0
RPL39	4.31292e-27
EMP2	3.82382e-26
TNC	0.811103
RP1-46F2.2	0.069155
RPS7	2.32027e-50
RPL19	1.11297e-118
TAGLN	6.20658e-86
LBH	4.50753e-50
RPL36	3.99116e-63
RPL35	1.04446e-39
RACK1	6.20587e-17
DSTN	1.18457e-54
PRDX4	1.06983e-05
SNHG6	0.0226917
GADD45B	2.98454e-18
RPL7	2.01228e-08
NRP2	0.304086
TMEM258	0.916464
